# Define and visualize pathological architectures of human tissues from spatially resolved transcriptomics using deep learning

**DOI:** 10.1101/2021.07.08.451210

**Authors:** Yuzhou Chang, Fei He, Juexin Wang, Shuo Chen, Jingyi Li, Jixin Liu, Yang Yu, Li Su, Anjun Ma, Carter Allen, Yu Lin, Shaoli Sun, Bingqiang Liu, Jose Otero, Dongjun Chung, Hongjun Fu, Zihai Li, Dong Xu, Qin Ma

## Abstract

Spatially resolved transcriptomics provides a new way to define spatial contexts and understand biological functions in complex diseases. Although some computational frameworks can characterize spatial context via various clustering methods, the detailed spatial architectures and functional zonation often cannot be revealed and localized due to the limited capacities of associating spatial information. We present RESEPT, a deep-learning framework for characterizing and visualizing tissue architecture from spatially resolved transcriptomics. Given inputs as gene expression or RNA velocity, RESEPT learns a three-dimensional embedding with a spatial retained graph neural network from the spatial transcriptomics. The embedding is then visualized by mapping as color channels in an RGB image and segmented with a supervised convolutional neural network model. Based on a benchmark of sixteen 10x Genomics Visium spatial transcriptomics datasets on the human cortex, RESEPT infers and visualizes the tissue architecture accurately. It is noteworthy that, for the in-house AD samples, RESEPT can localize cortex layers and cell types based on a pre-defined region-or cell-type-specific genes and furthermore provide critical insights into the identification of amyloid-beta plaques in Alzheimer’s disease. Interestingly, in a glioblastoma sample analysis, RESEPT distinguishes tumor-enriched, non-tumor, and regions of neuropil with infiltrating tumor cells in support of clinical and prognostic cancer applications.
