## Supplementary Data 1 for "Define and visualize pathological architectures of human tissues from spatially resolved transcriptomics using deep learning"

### Sheet: ARI (set cluster to 7)
ID	BayesSpace	Giotto	Seurat	SpaGCN	stLearn	STUtility
S2	0.548196	0.478099	0.476458	0.605122	0.756512	NA
S3	0.510961	0.181458	0.327814	0.350659	0.520785	0.365746
S4	0.533355	0.204436	0.353673	0.516912	0.45176	NA
S5	0.477147	0.094152	0.170926	0.29912	0.243559	NA
S6	0.290787	0.222239	0.339505	0.27854	0.415783	NA
S7	0.539316	0.160601	0.282529	0.371291	0.413814	0.277286
S8	0.438868	0.12	0.23152	0.421569	0.402628	NA
S9	0.371404	0.171251	0.212072	0.271448	0.425466	0.242174
S10	0.317999	0.108141	0.167671	0.225008	0.345653	0.177882
S11	0.498276	0.116983	0.21768	0.408572	0.439787	NA
S12	0.364677	0.200878	0.311156	0.312669	0.446985	0.303658
S13	0.274003	0.0175167	0.125836	0.155403	0.321489	NA
S14	0.434468	0.109917	0.340729	0.372817	0.4588	0.316853
S15	0.438744	0.136858	0.380925	0.48887	0.426974	NA
S16	0.467943	0.140487	0.334751	0.392856	0.447086	NA
S17	0.386641	0.0927515	0.293876	0.393088	0.43388	NA
ID	BayesSpace	Giotto	Seurat	SpaGCN	stLearn	STUtility
S2	BayesSpace_LogCPM_IntCluster-7-npc-64-iter-150000	Giotto_LogCPM_res-0.3-npc-10-neighbors-20	Seurat_LogCPM_res-1.1-npc-10-neighbors-60	SpaGCN_LogCPM_res-0.3-npc-40-neighbors-40	stLearn_None_res-1.0-npc-40-neighbors-40	NA
S3	BayesSpace_LogCPM_IntCluster-7-npc-128-iter-150000	Giotto_LogCPM_res-0.9-npc-10-neighbors-50	Seurat_LogCPM_res-0.9-npc-10-neighbors-100	SpaGCN_LogCPM_res-0.3-npc-60-neighbors-30	stLearn_None_res-1.0-npc-40-neighbors-20	STUtility_LogCPM_res-0.8-npc-10-neighbors-50
S4	BayesSpace_LogCPM_IntCluster-7-npc-10-iter-5000	Giotto_LogCPM_res-0.4-npc-10-neighbors-20	Seurat_LogCPM_res-0.8-npc-10-neighbors-20	SpaGCN_LogCPM_res-0.2-npc-64-neighbors-20	stLearn_None_res-0.8-npc-30-neighbors-30	NA
S5	BayesSpace_LogCPM_IntCluster-7-npc-10-iter-150000	Giotto_LogCPM_res-0.5-npc-10-neighbors-50	Seurat_LogCPM_res-0.9-npc-10-neighbors-50	SpaGCN_LogCPM_res-0.2-npc-64-neighbors-30	stLearn_None_res-0.8-npc-10-neighbors-30	NA
S6	BayesSpace_LogCPM_IntCluster-7-npc-10-iter-5000	Giotto_LogCPM_res-0.3-npc-10-neighbors-20	Seurat_LogCPM_res-0.6-npc-10-neighbors-20	SpaGCN_LogCPM_res-0.3-npc-20-neighbors-30	stLearn_None_res-0.7-npc-40-neighbors-30	NA
S7	BayesSpace_LogCPM_IntCluster-7-npc-32-iter-10000	Giotto_LogCPM_res-0.3-npc-32-neighbors-20	Seurat_LogCPM_res-0.8-npc-10-neighbors-50	SpaGCN_LogCPM_res-0.3-npc-40-neighbors-40	stLearn_None_res-1.0-npc-32-neighbors-30	STUtility_LogCPM_res-0.1-npc-10-neighbors-100
S8	BayesSpace_LogCPM_IntCluster-7-npc-64-iter-5000	Giotto_LogCPM_res-0.5-npc-10-neighbors-20	Seurat_LogCPM_res-0.7-npc-10-neighbors-20	SpaGCN_LogCPM_res-0.3-npc-50-neighbors-40	stLearn_None_res-0.8-npc-30-neighbors-40	NA
S9	BayesSpace_LogCPM_IntCluster-7-npc-64-iter-10000	Giotto_LogCPM_res-0.8-npc-10-neighbors-30	Seurat_LogCPM_res-0.7-npc-10-neighbors-20	SpaGCN_LogCPM_res-0.3-npc-40-neighbors-30	stLearn_None_res-0.8-npc-30-neighbors-20	STUtility_LogCPM_res-0.2-npc-10-neighbors-50
S10	BayesSpace_LogCPM_IntCluster-7-npc-128-iter-30000	Giotto_LogCPM_res-0.3-npc-10-neighbors-20	Seurat_LogCPM_res-0.5-npc-10-neighbors-20	SpaGCN_LogCPM_res-0.3-npc-50-neighbors-40	stLearn_None_res-1.0-npc-50-neighbors-30	STUtility_LogCPM_res-0.6-npc-10-neighbors-100
S11	BayesSpace_LogCPM_IntCluster-7-npc-128-iter-30000	Giotto_LogCPM_res-0.8-npc-10-neighbors-30	Seurat_LogCPM_res-0.9-npc-10-neighbors-50	SpaGCN_LogCPM_res-0.3-npc-20-neighbors-30	stLearn_None_res-1.0-npc-50-neighbors-20	NA
S12	BayesSpace_LogCPM_IntCluster-7-npc-128-iter-5000	Giotto_LogCPM_res-0.9-npc-10-neighbors-50	Seurat_LogCPM_res-0.9-npc-10-neighbors-50	SpaGCN_LogCPM_res-0.3-npc-60-neighbors-40	stLearn_None_res-0.9-npc-20-neighbors-30	STUtility_LogCPM_res-0.5-npc-10-neighbors-100
S13	BayesSpace_LogCPM_IntCluster-7-npc-128-iter-30000	Giotto_LogCPM_res-0.3-npc-10-neighbors-20	Seurat_LogCPM_res-0.9-npc-10-neighbors-50	SpaGCN_LogCPM_res-0.3-npc-30-neighbors-20	stLearn_None_res-1.0-npc-50-neighbors-30	NA
S14	BayesSpace_LogCPM_IntCluster-7-npc-32-iter-5000	Giotto_LogCPM_res-0.9-npc-10-neighbors-50	Seurat_LogCPM_res-0.8-npc-10-neighbors-50	SpaGCN_LogCPM_res-0.2-npc-50-neighbors-30	stLearn_None_res-0.9-npc-30-neighbors-20	STUtility_LogCPM_res-0.2-npc-10-neighbors-50
S15	BayesSpace_LogCPM_IntCluster-7-npc-128-iter-30000	Giotto_LogCPM_res-0.3-npc-10-neighbors-20	Seurat_LogCPM_res-0.6-npc-10-neighbors-50	SpaGCN_LogCPM_res-0.2-npc-20-neighbors-20	stLearn_None_res-1.0-npc-40-neighbors-20	NA
S16	BayesSpace_LogCPM_IntCluster-7-npc-10-iter-5000	Giotto_LogCPM_res-0.9-npc-10-neighbors-50	Seurat_LogCPM_res-0.7-npc-10-neighbors-20	SpaGCN_LogCPM_res-0.4-npc-64-neighbors-40	stLearn_None_res-0.7-npc-10-neighbors-40	NA
S17	BayesSpace_LogCPM_IntCluster-7-npc-128-iter-5000	Giotto_LogCPM_res-0.7-npc-10-neighbors-30	Seurat_LogCPM_res-0.5-npc-10-neighbors-20	SpaGCN_LogCPM_res-0.2-npc-60-neighbors-20	stLearn_None_res-0.8-npc-30-neighbors-20	NA
