## Supplementary Data 2 for "Define and visualize pathological architectures of human tissues from spatially resolved transcriptomics using deep learning"

### Sheet: Computing time
Unit:Second	S2	S3	S4	S5	S6	S7	S8	S9	S10	S11	S12	S13	S14	S15	S16	S17
LogCPM_STUtility	263.046	348.361	393.546	286.283	831.687	829.882	802.246	811.39	815.452	764.255	826.673	825.731	822.623	806.594	835.898	809.22
LogCPM_SpaGCN	118.073	51.6453	121.731	103.416	75.7002	90.0335	99.7916	55.0994	81.3757	98.4039	82.6325	91.2212	97.4705	108.82	115.72	105.608
LogCPM_Seurat	110.804	55.6316	130.538	127.988	131.705	187.402	186.492	187.955	186.41	188.225	166.924	115.668	157.835	192.809	160.701	153.578
LogCPM_RESEPT	1697.51	1171.75	1706.35	1483.04	1269.84	1252.77	1450.87	1159.3	1258.83	1429.3	1224.34	1167.18	1473.88	1725.18	1628.05	1520.98
LogCPM_Giotto	217.383	198.242	235.926	231.035	205.492	181.803	191.355	183.372	206.449	208.194	183.313	186.7	208.37	202.016	214.735	214.114
LogCPM_BayesSpace	3398.43	2751.58	2791.2	3160.1	2516.89	2635.7	2394.01	2519.72	2212.65	2693.2	2399.26	2210.31	2473.81	2776.62	2772.39	2681.76
expression_STUtility	358.841	315.638	328.981	301.315	664.081	636.114	568.282	322.656	447.205	502.74	383.578	553.777	568.713	590.421	558.2	344.993
expression_stLearn	248.842	195.388	265.414	234.47	205.058	192.322	217.095	160.14	190.337	201.368	182.103	185.006	220.597	240.559	234.897	224.482
expression_SpaGCN	94.0315	54.3148	105.457	80.2017	91.9031	85.6031	87.2715	76.6729	64.4336	101.235	65.0709	69.6242	89.8793	121.578	113.742	112.28
expression_Seurat	64.4603	61.2764	66.7209	123.201	224.96	225.636	227.746	228.738	205.989	229.024	144.039	112.13	226.287	125.776	234.451	121.671
expression_RESEPT	1646.44	1212.13	1719.02	1557.06	1322.74	1290.62	1395.45	1201.08	1231.37	1437.82	1256.07	1160.02	1489.36	1773.91	1681.07	1516.48
expression_Giotto	232.608	195.741	227.625	197.276	217.92	217.81	194.222	216.372	219.251	186.49	192.23	188.079	223.464	228.104	204.28	223.487
expression_BayesSpace	2925.29	2187.24	3597.54	3278.45	2318.3	308.328	2367.94	2258.8	2496.95	2597.38	2617.12	2123.76	2432.15	2973.06	2664.34	2735.56

### Sheet: Memory usage
Unit: GB	S2	S3	S4	S5	S6	S7	S8	S9	S10	S11	S12	S13	S14	S15	S16	S17
LogCPM_STUtility	0.123332	0.0980579	0.128476	0.109763	0.0792365	0.0641721	0.06576	0.05536	0.058576	0.06424	0.057472	0.055968	0.067616	0.076624	0.074144	0.070144
LogCPM_SpaGCN	3.25811	2.70576	3.30988	3.04191	2.63596	2.54791	2.68949	2.42586	2.49586	2.61777	2.48109	2.40622	2.6259	2.84402	2.75861	2.57118
LogCPM_Seurat	0.123332	0.0980579	0.128476	0.109763	0.0792365	0.0641721	0.06576	0.05536	0.058576	0.06424	0.057472	0.055968	0.067616	0.076624	0.074144	0.070144
LogCPM_RESEPT	5.75816	5.74866	5.77042	5.74388	5.74685	5.7533	5.75286	5.76589	5.7631	5.75477	5.7489	5.75178	5.76386	5.75102	5.75508	5.7668
LogCPM_Giotto	1.37649	1.00872	1.41485	1.23711	0.985481	0.976358	1.10273	0.928332	0.982261	1.07724	0.963748	0.938527	1.13385	1.28491	1.24332	1.17624
LogCPM_BayesSpace	1.8804	1.378	1.9328	1.69	1.4692	1.4556	1.644	1.384	1.4644	1.606	1.4368	1.3992	1.6904	1.9156	1.8536	1.7536
expression_STUtility	0.123332	0.0980579	0.128476	0.109763	0.0792365	0.0641721	0.06576	0.05536	0.058576	0.06424	0.057472	0.055968	0.067616	0.076624	0.074144	0.070144
expression_stLearn	13.6354	9.58381	13.7706	12.2839	9.71143	9.64236	10.7285	8.82643	10.0318	10.6447	9.23455	8.93454	10.8471	12.839	12.5463	11.3268
expression_SpaGCN	3.26904	2.68306	3.30415	3.02495	2.6638	2.57795	2.69721	2.42872	2.46672	2.6129	2.50013	2.41242	2.63738	2.83467	2.74769	2.56297
expression_Seurat	0.123332	0.0980579	0.128476	0.109763	0.0792365	0.0641721	0.06576	0.05536	0.058576	0.06424	0.057472	0.055968	0.067616	0.076624	0.074144	0.070144
expression_RESEPT	5.76463	5.74602	5.74869	5.75974	5.75037	5.75779	5.76445	5.75845	5.75013	5.74776	5.75262	5.75467	5.75977	5.76348	5.75155	5.74706
expression_Giotto	1.37649	1.00872	1.41485	1.23711	0.985481	0.976358	1.10273	0.928332	0.982261	1.07724	0.963748	0.938527	1.13385	1.28491	1.24332	1.17624
expression_BayesSpace	1.8804	1.378	1.9328	1.69	1.4692	0.0641721	1.644	1.384	1.4644	1.606	1.4368	1.3992	1.6904	1.9156	1.8536	1.7536
