## Supplementary Data 3 for "Define and visualize pathological architectures of human tissues from spatially resolved transcriptomics using deep learning"

### Sheet: ARI_evaluation
	S2	S3	S4	S5	S6	S7	S8	S9	S10	S11	S12	S13	S14	S15	S16	S17
TPM_STUtility	0.377816	0.138027	0.0686231	0.0242999	0.0175847	0.0143713	0.0397926	0.00863211	0.0261582	0.0349119	0.0148282	0.0164656	0.00618377	0.00174625	0.00271024	0.00635771
TPM_SpaGCN	0.365341	0.204374	0.142821	0.224093	0.20421	0.300657	0.172491	0.241229	0.141827	0.278022	0.271262	0.117277	0.245703	0.128939	0.134758	0.182917
TPM_Seurat	0.422475	0.0107686	0.0136618	0.0684543	0.00850962	0.0785081	0.0808058	0.00970614	-0.0605338	0.0811783	0.0219113	-0.0322478	0.000319173	-0.00906207	-0.00296831	0.00968001
TPM_RESEPT	0.27	0.331	0.17	0.363	0.771	0.783	0.692	0.765	0.846	0.714	0.558	0.72	0.784	0.795	0.806	0.774
TPM_Giotto	0.124653	0.000118002	0.00266507	0.0112698	0.00310727	0.013779	0.0104989	0.0218875	-0.00321227	0.00884119	0.0142029	0.000904968	0.00417637	0.0027659	0.00611377	0.00575303
TPM_BayesSpace	0	0	0	0	0.000412816	0.0961798	0.000816729	0.0172018	0.00203264	0.0032532	0.0015602	0.00730874	0	0.125685	0	8.38032e-05
TMM_STUtility	0.45409	0.243357	0.264179	0.0606275	0.158371	0.241297	0.158692	0.193839	0.0170229	0.048074	0.178449	0.0441879	0.156493	0.266002	0.17259	0.11981
TMM_SpaGCN	0.271388	0.237919	0.279597	0.14925	0.195791	0.217925	0.172307	0.220255	0.102059	0.190668	0.222857	0.0537196	0.302221	0.208089	0.181068	0.25118
TMM_Seurat	0.600805	0.297222	0.373731	0.253616	0.229699	0.296528	0.20141	0.202661	0.1225	0.246113	0.205788	0.198639	0.262814	0.22342	0.282248	0.227983
TMM_RESEPT	0.523	0.395	0.38	0.442	0.817	0.794	0.835	0.753	0.875	0.805	0.67	0.724	0.787	0.848	0.855	0.812
TMM_Giotto	0.548796	0.323982	0.25427	0.0862723	0.172355	0.164028	0.123529	0.143067	0.0356569	0.0652814	0.17095	0.0682407	0.112585	0.0990514	0.0945457	0.0810015
TMM_BayesSpace	0	0.107646	0.210821	0	0.00231053	0	0.538303	0.000440737	0.476617	0.0026571	0.152725	0.404868	0.175319	0	0.115753	0.243521
scTransform_STUtility	0.508856	0.160525	0.282746	0.107606	0.208111	0.225266	0.16223	0.189851	0.083156	0.104808	0.24615	0.211568	0.233812	0.245428	0.187034	0.21534
scTransform_SpaGCN	0.343108	0.241721	0.317884	0.161793	0.246922	0.264507	0.185497	0.387411	0.156064	0.257163	0.278225	0.141972	0.29898	0.202037	0.214063	0.280069
scTransform_Seurat	0.366	0.303535	0.355602	0.244308	0.255703	0.220864	0.224583	0.224197	0.180638	0.282145	0.319582	0.271461	0.27356	0.35851	0.287572	0.311415
sctransform_RESEPT	0.321	0.429	0.271	0.369	0.743	0.793	0.815	0.761	0.838	0.78	0.616	0.768	0.804	0.854	0.829	0.786
scTransform_Giotto	0.457878	0.200533	0.147371	0.0731194	0.195033	0.191079	0.0342953	0.158774	0.0201751	0.0219738	0.177561	0.0181326	0.0632906	0.0656231	0.0413445	0.0458041
scTransform_BayesSpace	0.496944	0.476738	0.432521	0.293551	0.220395	0.397462	0.768428	0.193421	0.28962	0.412471	0.224842	0.273961	0.42394	0.585073	0.339553	0.392657
scran_STUtility	0.257639	0.124402	0.0900413	0.0519407	0.213618	0.181988	0.0668559	0.164663	0.0511983	0.0720124	0.181584	0.00560759	0.19679	0.20721	0.215298	0.174595
scran_SpaGCN	0.320059	0.247006	0.321929	0.196335	0.210737	0.285725	0.256248	0.21681	0.140206	0.233894	0.318718	0.0588112	0.272279	0.228405	0.209646	0.242983
scran_Seurat	0.385755	0.188093	0.31265	0.268663	0.218001	0.212366	0.188458	0.190067	0.191072	0.134112	0.183272	0.166651	0.285054	0.283322	0.28648	0.244056
scran_RESEPT	0.354	0.412	0.291	0.225	0.739	0.778	0.643	0.745	0.874	0.632	0.605	0.717	0.797	0.835	0.786	0.796
scran_Giotto	0.372633	0.171876	0.118441	0.0864449	0.158958	0.149432	0.0506322	0.144313	0.0260869	0.0677919	0.165044	0.0203619	0.0438572	0.0268115	0.0288315	0.0362799
scran_BayesSpace	0.489184	0.263504	0.159195	0.426562	0.212065	0.228619	0.319194	0.423791	0.37883	0.595841	0.236701	0.339151	0.402218	0.346698	0.325944	0.363619
RPKM_STUtility	0.335018	0.0865849	0.0209111	0.0243016	0.0131591	0.00534981	0.0173313	0.00150033	0.0148753	0.00533361	0.00662451	0.0110403	0.0101965	0.00281926	0.0042392	-0.000641478
RPKM_SpaGCN	0.240303	0.205301	0.138979	0.152847	0.230289	0.245357	0.208077	0.296791	0.0761193	0.23295	0.237599	0.0986786	0.234389	0.210544	0.0978296	0.20513
RPKM_Seurat	0.424552	0.0239844	0.0701132	0.0907302	0.00367054	0.00288708	0.0982736	0.0019235	-0.0322754	0.0844782	0.00765652	-0.000967013	0.00587304	-0.002309	-0.00673321	0.00681036
RPKM_RESEPT	0.283	0.262	0.183	0.271	0.778	0.759	0.635	0.764	0.824	0.722	0.543	0.654	0.77	0.833	0.6	0.751
RPKM_Giotto	0.139451	0.00176218	0.00411766	0.00405667	0.00372476	0.00998344	0.0026437	0.00530581	-0.00640529	0.00621144	0.00918837	-0.00588882	0.00380014	0.00160211	0.00499379	0.00321843
RPKM_BayesSpace	0.322971	0.270948	0.189099	0.286876	0.153285	0.162074	0	0.14707	0.102798	0.166921	0.193907	0.234868	0.137784	0.384602	-0.0153258	0.00022071
LogCPM_STUtility	0.195012	0.133794	0.147576	0.0280688	0.163706	0.1383	0.12094	0.170996	0.0172043	0.144979	0.178443	0.0217929	0.139666	0.196744	0.23046	0.175981
LogCPM_SpaGCN	0.373503	0.274802	0.274683	0.197454	0.213302	0.302214	0.229993	0.216003	0.12317	0.295702	0.22555	0.0827609	0.246131	0.255242	0.207385	0.237474
LogCPM_Seurat	0.329792	0.180822	0.354955	0.261883	0.244488	0.217311	0.199506	0.205953	0.230743	0.238422	0.25273	0.0909172	0.266099	0.335439	0.28324	0.23918
LogCPM_RESEPT	0.619	0.474	0.409	0.387	0.784	0.804	0.779	0.774	0.852	0.723	0.662	0.765	0.821	0.874	0.839	0.796
LogCPM_Giotto	0.279271	0.148196	0.088875	0.0859168	0.13907	0.132814	0.0804526	0.10744	0.0556619	0.074876	0.124851	0.0391737	0.01894	0.0233235	0.0233901	0.0161186
LogCPM_BayesSpace	0.48149	0.482773	0.205368	0.404643	0.214326	0.443974	0.750576	0.309325	0.351709	0.595756	0.233775	0.318987	0.37329	0.370711	0.33635	0.367029
expression_STUtility	0.254405	0.162384	0.223741	0.0637762	0.217261	0.197199	0.148076	0.135464	0.11229	0.131876	0.176169	0.123254	0.126736	0.243855	0.149275	0.135938
expression_stLearn	0.698633	0.387527	0.313214	0.226919	0.345998	0.279112	0.302561	0.334	0.384236	0.397909	0.359033	0.304823	0.382393	0.329933	0.320992	0.349124
expression_SpaGCN	0.255963	0.234224	0.261916	0.13274	0.157984	0.205658	0.171642	0.190061	0.109398	0.138734	0.197134	0.112956	0.207739	0.23792	0.17705	0.209307
expression_Seurat	0.374766	0.190702	0.283828	0.107202	0.223503	0.190851	0.118936	0.139425	0.115659	0.126834	0.178015	0.105467	0.153719	0.227578	0.190545	0.193636
expression_RESEPT	0.567	0.419	0.424	0.443	0.785	0.792	0.83	0.766	0.881	0.774	0.678	0.808	0.797	0.848	0.854	0.783
expression_Giotto	0.338695	0.0856614	0.179081	0.116658	0.231803	0.186473	0.0181766	0.162225	0.00943961	0.0513696	0.188749	-0.034406	0.0828282	0.14676	0.0751028	0.0331683
expression_BayesSpace	0.740701	0.419531	0.57376	0.302915	0.236911	NA	0.75605	0.2846	0.505284	0.423013	0.249745	0.482839	0.50378	0.493106	0.216593	0.394799
DESeq2_STUtility	0.222975	0.192663	0.194158	0.107374	0.181628	0.199755	0.102535	0.20039	0.0572719	0.116103	0.178143	0.00356605	0.183704	0.225835	0.203222	0.180163
DESeq2_SpaGCN	0.280883	0.236084	0.306403	0.159092	0.238986	0.201572	0.173521	0.256537	0.125019	0.18526	0.253802	0.121504	0.270285	0.211254	0.175932	0.321381
DESeq2_Seurat	0.373844	0.253658	0.266158	0.125434	0.237469	0.188773	0.116838	0.178121	0.0696328	0.120881	0.22328	0.0621159	0.169282	0.219845	0.247033	0.15483
DESeq2_RESEPT	0.32	0.384	0.268	0.286	0.8	0.796	0.731	0.732	0.823	0.616	0.55	0.684	0.749	0.797	0.801	0.767
DESeq2_Giotto	0.375729	0.13947	0.190338	0.104394	0.205068	0.191633	0.0626083	0.156072	-0.0651357	0.0626444	0.20949	-0.0834101	0.128555	0.188137	0.126303	0.0881629
DESeq2_BayesSpace	0.707256	0.518021	0.455053	0.357919	0.260073	0.442093	0.807945	0.449131	0.280517	0.738863	0.370541	0.326884	0.46145	0.507378	0.515904	0.281064

### Sheet: RI_evaluation
	S2	S3	S4	S5	S6	S7	S8	S9	S10	S11	S12	S13	S14	S15	S16	S17
TPM_STUtility	0.810632	0.698562	0.783693	0.716481	0.745268	0.780023	0.687716	0.760741	0.598958	0.723158	0.760533	0.560685	0.746252	0.715359	0.720978	0.7404
TPM_SpaGCN	0.837848	0.793992	0.815492	0.774614	0.829209	0.825494	0.725301	0.83832	0.652393	0.788395	0.841907	0.611963	0.823737	0.754683	0.755369	0.796813
TPM_Seurat	0.81911	0.50093	0.610742	0.568945	0.477489	0.573359	0.582852	0.446211	0.468407	0.560486	0.494173	0.459359	0.386699	0.52441	0.406416	0.512381
TPM_RESEPT	0.709	0.785	0.74	0.76	0.934	0.938	0.874	0.934	0.928	0.887	0.87	0.862	0.935	0.925	0.927	0.932
TPM_Giotto	0.729674	0.732814	0.762133	0.705678	0.784301	0.772072	0.679356	0.7875	0.593368	0.720354	0.776604	0.559507	0.781493	0.723712	0.727878	0.770871
TPM_BayesSpace	0.205825	0.212456	0.162601	0.237233	0.168662	0.550241	0.299046	0.22057	0.388148	0.256586	0.166751	0.433994	0.17843	0.521584	0.24323	0.195718
TMM_STUtility	0.829656	0.76443	0.788159	0.607939	0.776187	0.743663	0.695681	0.743682	0.567522	0.637728	0.742746	0.565942	0.682316	0.722703	0.702241	0.745418
TMM_SpaGCN	0.822999	0.801393	0.849118	0.768431	0.823881	0.814916	0.732181	0.82869	0.63881	0.768891	0.836394	0.583808	0.843537	0.775795	0.770835	0.815531
TMM_Seurat	0.877165	0.746197	0.827378	0.69565	0.774183	0.790674	0.696756	0.713323	0.582926	0.718787	0.732541	0.625441	0.774462	0.737401	0.739822	0.742293
TMM_RESEPT	0.848	0.795	0.814	0.781	0.948	0.94	0.931	0.931	0.941	0.923	0.907	0.867	0.936	0.944	0.945	0.943
TMM_Giotto	0.838917	0.73399	0.771562	0.604418	0.745703	0.734047	0.672986	0.710379	0.580963	0.68523	0.730728	0.567406	0.708278	0.688691	0.700516	0.719836
TMM_BayesSpace	0.205825	0.588726	0.601072	0.237233	0.17348	0.177985	0.76871	0.167711	0.736783	0.255649	0.574211	0.683818	0.578453	0.24695	0.60303	0.621794
scTransform_STUtility	0.841993	0.70091	0.776133	0.637703	0.796989	0.758971	0.672394	0.725189	0.598092	0.665291	0.745408	0.628772	0.741628	0.723334	0.686251	0.711713
scTransform_SpaGCN	0.832148	0.806837	0.851985	0.763749	0.835652	0.828657	0.730088	0.856195	0.658921	0.778477	0.842399	0.621226	0.838205	0.769851	0.77531	0.825675
scTransform_Seurat	0.806323	0.768653	0.820864	0.713526	0.767844	0.765818	0.698161	0.731408	0.638559	0.724196	0.797484	0.658698	0.766952	0.775842	0.741289	0.771132
sctransform_RESEPT	0.781	0.815	0.764	0.734	0.927	0.94	0.924	0.931	0.923	0.914	0.889	0.887	0.941	0.946	0.936	0.935
scTransform_Giotto	0.782938	0.681302	0.667952	0.581747	0.752676	0.705802	0.632747	0.756627	0.591147	0.665945	0.739577	0.559849	0.732945	0.691957	0.703244	0.731307
scTransform_BayesSpace	0.804451	0.812973	0.792633	0.712794	0.730357	0.790252	0.901317	0.725137	0.682629	0.758873	0.730225	0.661548	0.77532	0.812205	0.722416	0.774969
scran_STUtility	0.756719	0.726065	0.71978	0.68221	0.765763	0.745878	0.642785	0.710501	0.585109	0.65982	0.685104	0.542321	0.740226	0.709984	0.725382	0.714105
scran_SpaGCN	0.83067	0.801136	0.851593	0.774249	0.825608	0.832448	0.753872	0.82722	0.649917	0.776312	0.853266	0.585841	0.830767	0.776872	0.778171	0.820221
scran_Seurat	0.771621	0.700172	0.789869	0.639691	0.771259	0.757477	0.689766	0.738791	0.639102	0.697768	0.729932	0.615312	0.761172	0.7364	0.737027	0.745315
scran_RESEPT	0.788	0.8	0.782	0.73	0.925	0.936	0.85	0.926	0.94	0.856	0.885	0.863	0.939	0.938	0.92	0.937
scran_Giotto	0.780205	0.741652	0.746786	0.68732	0.724943	0.731497	0.635451	0.76031	0.5906	0.665745	0.767886	0.561989	0.750297	0.696363	0.698597	0.73231
scran_BayesSpace	0.798529	0.67875	0.558339	0.722074	0.725001	0.602951	0.717958	0.799515	0.715724	0.822988	0.727016	0.687404	0.76419	0.728166	0.716191	0.74703
RPKM_STUtility	0.819261	0.663044	0.7679	0.717131	0.766665	0.736272	0.683278	0.771484	0.588736	0.693624	0.774235	0.564199	0.76398	0.721696	0.719146	0.746615
RPKM_SpaGCN	0.814098	0.798345	0.814826	0.764944	0.835063	0.822239	0.73306	0.842972	0.620954	0.77792	0.828591	0.602845	0.832011	0.771046	0.749148	0.805048
RPKM_Seurat	0.820553	0.436943	0.671384	0.497259	0.472894	0.435421	0.553332	0.413242	0.495509	0.568221	0.430086	0.507717	0.387424	0.474609	0.404229	0.441199
RPKM_RESEPT	0.775	0.764	0.762	0.722	0.937	0.931	0.851	0.934	0.917	0.89	0.867	0.834	0.93	0.939	0.847	0.925
RPKM_Giotto	0.741536	0.733984	0.781967	0.691048	0.788069	0.771324	0.669884	0.785703	0.59177	0.709014	0.776624	0.558884	0.779761	0.723974	0.728698	0.77134
RPKM_BayesSpace	0.702655	0.649843	0.535443	0.630086	0.481269	0.611009	0.29808	0.620242	0.535097	0.495112	0.628559	0.617252	0.479102	0.683712	0.448464	0.19555
LogCPM_STUtility	0.731196	0.66084	0.747098	0.676235	0.764904	0.737587	0.663119	0.763731	0.576622	0.706804	0.73615	0.558499	0.72729	0.717401	0.725037	0.726388
LogCPM_SpaGCN	0.839406	0.810311	0.849925	0.777362	0.81858	0.833768	0.745319	0.821451	0.646806	0.789598	0.829519	0.595556	0.82936	0.783518	0.773853	0.818624
LogCPM_Seurat	0.743839	0.697696	0.776102	0.61703	0.763193	0.753742	0.708569	0.748828	0.664287	0.722073	0.769434	0.581019	0.757307	0.75245	0.730788	0.738321
LogCPM_RESEPT	0.865	0.827	0.829	0.827	0.939	0.943	0.91	0.936	0.929	0.891	0.904	0.886	0.947	0.953	0.939	0.938
LogCPM_Giotto	0.743926	0.742175	0.734594	0.686992	0.711345	0.73968	0.62998	0.733336	0.591182	0.6752	0.728232	0.559384	0.727402	0.693347	0.697952	0.732486
LogCPM_BayesSpace	0.794581	0.814765	0.597396	0.706178	0.725928	0.775546	0.894519	0.758566	0.704534	0.822646	0.725941	0.678753	0.751058	0.739228	0.72345	0.749833
expression_STUtility	0.795261	0.730301	0.727885	0.69108	0.757867	0.742221	0.649558	0.724758	0.606218	0.674144	0.757005	0.590882	0.706554	0.732942	0.697472	0.733316
expression_stLearn	0.905507	0.797563	0.805316	0.715934	0.819482	0.774072	0.743496	0.774957	0.72806	0.781625	0.818023	0.678468	0.816255	0.764676	0.771253	0.796404
expression_SpaGCN	0.818015	0.799255	0.849284	0.766836	0.818122	0.812949	0.727255	0.819731	0.638157	0.747683	0.830408	0.610387	0.824557	0.782655	0.769127	0.809208
expression_Seurat	0.82889	0.762835	0.831616	0.69198	0.773722	0.756764	0.663724	0.758372	0.616239	0.678576	0.772733	0.588916	0.735388	0.736942	0.708857	0.741532
expression_RESEPT	0.842	0.808	0.839	0.793	0.939	0.94	0.929	0.933	0.943	0.911	0.907	0.907	0.939	0.944	0.945	0.934
expression_Giotto	0.75845	0.534447	0.59411	0.426597	0.751866	0.677731	0.565081	0.692749	0.56201	0.598603	0.716162	0.520971	0.711941	0.70094	0.709039	0.733778
expression_BayesSpace	0.906249	0.77578	0.851438	0.705146	0.728681	NA	0.894777	0.75	0.776132	0.776331	0.734836	0.752084	0.818134	0.806841	0.68293	0.782827
DESeq2_STUtility	0.798537	0.731208	0.763263	0.602412	0.760181	0.768341	0.662068	0.731614	0.602194	0.65004	0.757617	0.53519	0.756952	0.73693	0.698159	0.745746
DESeq2_SpaGCN	0.821553	0.795189	0.85309	0.770873	0.831362	0.811846	0.72834	0.838266	0.646134	0.767835	0.841761	0.611335	0.833077	0.776144	0.766636	0.835573
DESeq2_Seurat	0.822923	0.761878	0.819131	0.677686	0.790199	0.753821	0.673429	0.764131	0.604673	0.697895	0.782924	0.575294	0.734591	0.72678	0.724227	0.721297
DESeq2_RESEPT	0.783	0.789	0.773	0.758	0.943	0.941	0.887	0.924	0.917	0.847	0.866	0.848	0.923	0.925	0.925	0.929
DESeq2_Giotto	0.765188	0.589836	0.604432	0.539496	0.664031	0.662917	0.597666	0.654623	0.50051	0.604001	0.703806	0.475238	0.642805	0.690135	0.689892	0.688571
DESeq2_BayesSpace	0.889707	0.826437	0.802736	0.660921	0.728825	0.805351	0.917701	0.808921	0.67067	0.892659	0.772851	0.684384	0.814556	0.811811	0.817215	0.737976

### Sheet: FM_evaluation
	S2	S3	S4	S5	S6	S7	S8	S9	S10	S11	S12	S13	S14	S15	S16	S17
TPM_STUtility	0.495342	0.332358	0.191056	0.177933	0.167035	0.126114	0.187265	0.144284	0.233476	0.171254	0.152224	0.246889	0.151466	0.138331	0.134455	0.151201
TPM_SpaGCN	0.485874	0.332962	0.249104	0.364969	0.310146	0.407383	0.339183	0.346231	0.339335	0.425851	0.371464	0.322958	0.355683	0.26966	0.276055	0.304637
TPM_Seurat	0.535177	0.336738	0.247864	0.368691	0.308452	0.345407	0.393128	0.321841	0.407714	0.396085	0.311544	0.519272	0.347705	0.324424	0.404173	0.316128
TPM_RESEPT	0.467	0.466	0.33	0.523	0.812	0.821	0.781	0.805	0.905	0.791	0.638	0.841	0.824	0.845	0.855	0.817
TPM_Giotto	0.29122	0.142346	0.137588	0.175336	0.11392	0.134312	0.150729	0.133647	0.175305	0.13462	0.13721	0.190488	0.110942	0.124361	0.127277	0.112594
TPM_BayesSpace	0.453679	0.460929	0.403238	0.487066	0.40958	0.377728	0.546226	0.412835	0.622209	0.502491	0.403768	0.656313	0.422409	0.472594	0.493184	0.44157
TMM_STUtility	0.560296	0.389334	0.392615	0.329525	0.291191	0.404123	0.349161	0.352925	0.314101	0.291356	0.337142	0.31188	0.360165	0.451533	0.367166	0.273385
TMM_SpaGCN	0.403264	0.365815	0.38184	0.287316	0.302168	0.329846	0.340397	0.325228	0.289064	0.338601	0.325659	0.246061	0.413313	0.354583	0.324079	0.369664
TMM_Seurat	0.678412	0.463366	0.477129	0.463821	0.367154	0.424476	0.401259	0.385492	0.463704	0.433084	0.373993	0.476893	0.401835	0.390019	0.45291	0.39129
TMM_RESEPT	0.618	0.525	0.495	0.593	0.848	0.83	0.884	0.795	0.924	0.858	0.727	0.837	0.827	0.885	0.892	0.848
TMM_Giotto	0.655943	0.505092	0.39537	0.360055	0.328751	0.329381	0.333249	0.323758	0.313025	0.260643	0.33811	0.374955	0.294825	0.297351	0.2804	0.253281
TMM_BayesSpace	0.453679	0.384831	0.47282	0.487066	0.410504	0.421883	0.735403	0.408348	0.714414	0.502296	0.420214	0.749376	0.451308	0.496941	0.395379	0.507226
scTransform_STUtility	0.60787	0.354566	0.422279	0.355141	0.327917	0.374499	0.383042	0.36272	0.358461	0.327602	0.407761	0.495622	0.397715	0.427849	0.398801	0.403274
scTransform_SpaGCN	0.464308	0.37132	0.415744	0.302581	0.351453	0.373218	0.35282	0.47895	0.355281	0.40311	0.377879	0.355497	0.406775	0.34707	0.357413	0.399069
scTransform_Seurat	0.486118	0.450019	0.463166	0.436047	0.399813	0.364393	0.427915	0.395042	0.435594	0.468296	0.444051	0.529455	0.419532	0.503727	0.457414	0.456519
sctransform_RESEPT	0.459	0.545	0.42	0.557	0.787	0.83	0.869	0.803	0.9	0.839	0.684	0.864	0.84	0.89	0.871	0.827
scTransform_Giotto	0.612246	0.414667	0.356536	0.363897	0.347315	0.379923	0.272814	0.306265	0.247215	0.231077	0.338567	0.258113	0.224474	0.254754	0.213344	0.205119
scTransform_BayesSpace	0.63479	0.599576	0.578539	0.492302	0.391783	0.535881	0.839993	0.36659	0.522283	0.582054	0.396467	0.52563	0.583511	0.734743	0.535996	0.543963
scran_STUtility	0.410934	0.293632	0.261226	0.25169	0.356779	0.33911	0.301248	0.346605	0.332075	0.296017	0.382327	0.31147	0.359231	0.398205	0.392397	0.357439
scran_SpaGCN	0.447091	0.374266	0.419	0.336805	0.316718	0.39303	0.42801	0.322026	0.339733	0.381654	0.41698	0.253402	0.380904	0.373611	0.354099	0.364212
scran_Seurat	0.538571	0.384991	0.443054	0.534468	0.357126	0.362033	0.393788	0.352655	0.452408	0.327528	0.351801	0.436423	0.436922	0.457401	0.46032	0.406017
scran_RESEPT	0.488	0.54	0.426	0.399	0.785	0.817	0.75	0.79	0.923	0.73	0.676	0.833	0.835	0.876	0.839	0.835
scran_Giotto	0.515154	0.331564	0.271453	0.285687	0.330137	0.315979	0.290422	0.288426	0.262903	0.284984	0.304325	0.25333	0.189298	0.201639	0.203392	0.193614
scran_BayesSpace	0.632436	0.487389	0.437057	0.643506	0.3869	0.497935	0.518625	0.559231	0.597103	0.73196	0.412026	0.584629	0.568863	0.538357	0.526655	0.538477
RPKM_STUtility	0.451608	0.306836	0.152449	0.177055	0.143555	0.159773	0.154614	0.12611	0.243099	0.174021	0.13092	0.200591	0.138464	0.128372	0.140005	0.135774
RPKM_SpaGCN	0.368727	0.334402	0.245353	0.292113	0.335918	0.355235	0.376362	0.39741	0.278752	0.381763	0.340523	0.303408	0.347778	0.355573	0.234331	0.325249
RPKM_Seurat	0.536311	0.385781	0.272195	0.443937	0.305078	0.330049	0.445369	0.326151	0.398287	0.39341	0.321792	0.435059	0.353691	0.366151	0.401407	0.348494
RPKM_RESEPT	0.424	0.409	0.328	0.457	0.816	0.802	0.74	0.804	0.891	0.798	0.625	0.794	0.814	0.874	0.703	0.798
RPKM_Giotto	0.297008	0.142943	0.120377	0.184968	0.110375	0.130549	0.158666	0.115656	0.17317	0.150932	0.131536	0.161973	0.112639	0.12186	0.123837	0.108284
RPKM_BayesSpace	0.533946	0.52141	0.486697	0.565195	0.475133	0.415015	0.545967	0.387929	0.529757	0.542943	0.434674	0.590552	0.464773	0.634766	0.365893	0.441795
LogCPM_STUtility	0.365498	0.359051	0.301541	0.230516	0.305188	0.299614	0.343135	0.313669	0.288057	0.330659	0.34205	0.278648	0.308962	0.379203	0.409573	0.348899
LogCPM_SpaGCN	0.493051	0.401514	0.378349	0.338039	0.321175	0.408018	0.400219	0.322595	0.315491	0.440236	0.328529	0.28593	0.35689	0.400035	0.350733	0.358423
LogCPM_Seurat	0.502125	0.379233	0.503015	0.547093	0.391573	0.37025	0.385249	0.361825	0.464217	0.421169	0.395443	0.377833	0.419601	0.499927	0.462826	0.40671
LogCPM_RESEPT	0.708	0.584	0.514	0.505	0.821	0.839	0.843	0.813	0.91	0.798	0.72	0.862	0.854	0.905	0.879	0.835
LogCPM_Giotto	0.445631	0.305417	0.249605	0.285419	0.318996	0.292248	0.335815	0.270036	0.323941	0.283049	0.291465	0.328947	0.181932	0.201092	0.197325	0.170731
LogCPM_BayesSpace	0.627655	0.604629	0.468617	0.633695	0.388639	0.608554	0.826406	0.466673	0.576792	0.732394	0.409634	0.568665	0.547295	0.554556	0.53113	0.539675
expression_STUtility	0.380302	0.331117	0.397086	0.256025	0.3668	0.358072	0.394479	0.305464	0.391644	0.349214	0.324065	0.42245	0.310938	0.416816	0.345756	0.30066
expression_stLearn	0.758333	0.515498	0.430789	0.414403	0.454155	0.41954	0.472116	0.479647	0.583305	0.54141	0.46908	0.53973	0.494715	0.482415	0.467334	0.475437
expression_SpaGCN	0.385255	0.362079	0.367218	0.268827	0.264925	0.318148	0.33797	0.297108	0.304596	0.285148	0.300513	0.316877	0.319796	0.384958	0.319755	0.329284
expression_Seurat	0.486923	0.334489	0.384604	0.304408	0.360998	0.339913	0.339769	0.284788	0.3725	0.339023	0.314212	0.383545	0.317515	0.395043	0.380761	0.355241
expression_RESEPT	0.674	0.541	0.522	0.58	0.822	0.829	0.88	0.806	0.928	0.835	0.735	0.888	0.835	0.885	0.891	0.825
expression_Giotto	0.498083	0.396951	0.439335	0.519011	0.387073	0.395961	0.339336	0.356644	0.314605	0.331569	0.367851	0.296089	0.26104	0.339202	0.248098	0.18874
expression_BayesSpace	0.807089	0.573158	0.684053	0.510807	0.411162	NA	0.833532	0.446394	0.676264	0.574849	0.420248	0.686775	0.632577	0.623083	0.435052	0.538367
DESeq2_STUtility	0.348132	0.362994	0.338201	0.384559	0.327482	0.34025	0.320868	0.369151	0.294879	0.355356	0.325672	0.338912	0.332255	0.393123	0.405316	0.337465
DESeq2_SpaGCN	0.408089	0.364105	0.40689	0.297972	0.343622	0.314377	0.340032	0.360134	0.319389	0.33293	0.355556	0.334809	0.379793	0.357642	0.318647	0.439721
DESeq2_Seurat	0.48623	0.402356	0.372886	0.338402	0.36306	0.340033	0.323945	0.320805	0.31355	0.312133	0.35374	0.320705	0.334524	0.395968	0.428794	0.330554
DESeq2_RESEPT	0.455	0.519	0.409	0.441	0.834	0.832	0.812	0.779	0.89	0.722	0.634	0.811	0.798	0.846	0.851	0.812
DESeq2_Giotto	0.533586	0.418802	0.446161	0.429485	0.424467	0.412468	0.354293	0.375919	0.333899	0.339105	0.399655	0.359568	0.357376	0.396424	0.327466	0.286009
DESeq2_BayesSpace	0.789371	0.632911	0.594945	0.623168	0.436751	0.572188	0.868187	0.57927	0.5326	0.818587	0.524482	0.567894	0.584854	0.634225	0.638362	0.452809

### Sheet: AMI_evaluation
	S2	S3	S4	S5	S6	S7	S8	S9	S10	S11	S12	S13	S14	S15	S16	S17
TPM_STUtility	0.25195	0.0565921	0.0587006	0.0646717	0.0314229	0.0332228	0.0624294	0.0226287	0.0138099	0.0640014	0.025795	0.0138129	0.0227137	0.0184667	0.0205181	0.0257042
TPM_SpaGCN	0.498406	0.312059	0.274654	0.37056	0.364244	0.439717	0.310739	0.395043	0.326621	0.389907	0.43728	0.295479	0.409427	0.285337	0.274391	0.339913
TPM_Seurat	0.311249	0.103607	0.0790436	0.105185	0.0317675	0.122944	0.154249	0.0260239	0.0271216	0.135692	0.0629434	0.0059193	0.00940355	0.0549713	0.025052	0.0257077
TPM_RESEPT	0.349	0.285	0.234	0.264	0.755	0.791	0.612	0.758	0.726	0.644	0.616	0.502	0.77	0.759	0.767	0.767
TPM_Giotto	0.120314	0.0083509	0.0207068	0.0156187	0.0114959	0.0165032	0.0160444	0.0205673	0.00573237	0.0140159	0.0217668	0.00475641	0.0112948	0.0100917	0.0100221	0.0117045
TPM_BayesSpace	0	0	0	0	0.00133012	0.120303	0.00192079	0.0447435	0.00327147	0.00620603	0.00557164	0.0128845	0	0.163342	0	0.000930452
TMM_STUtility	0.520905	0.327301	0.322593	0.109357	0.20382	0.29895	0.129762	0.245761	0.0976066	0.0875475	0.205996	0.122467	0.167938	0.286743	0.155157	0.129148
TMM_SpaGCN	0.444508	0.360812	0.438007	0.335532	0.346747	0.33658	0.34459	0.346867	0.295054	0.359317	0.367116	0.166151	0.450707	0.404934	0.36519	0.419687
TMM_Seurat	0.61393	0.373748	0.501568	0.314297	0.334343	0.39683	0.275797	0.264189	0.19718	0.31449	0.299999	0.189628	0.361985	0.331043	0.310542	0.286438
TMM_RESEPT	0.512	0.442	0.488	0.43	0.798	0.79	0.755	0.757	0.767	0.744	0.7	0.618	0.776	0.798	0.802	0.795
TMM_Giotto	0.498899	0.257602	0.297175	0.148168	0.222753	0.224386	0.150535	0.18937	0.0708998	0.083639	0.202875	0.0952568	0.136185	0.13303	0.110927	0.0946628
TMM_BayesSpace	0	0.182902	0.224358	0	0.00752751	0	0.390544	0.00147831	0.313305	0.00506595	0.203027	0.271791	0.259458	0	0.17982	0.291557
scTransform_STUtility	0.593124	0.281118	0.358846	0.157429	0.319867	0.3269	0.241836	0.246986	0.103189	0.173938	0.286092	0.254404	0.287947	0.297661	0.235097	0.261528
scTransform_SpaGCN	0.495697	0.392908	0.476641	0.336057	0.38156	0.40927	0.322346	0.527818	0.341379	0.377008	0.39851	0.306637	0.448529	0.348904	0.372521	0.433675
scTransform_Seurat	0.538671	0.411434	0.499327	0.329251	0.295714	0.361494	0.304709	0.284248	0.20197	0.316199	0.386764	0.296716	0.341135	0.429051	0.344572	0.355914
sctransform_RESEPT	0.287	0.362	0.44	0.376	0.756	0.783	0.749	0.76	0.73	0.714	0.667	0.596	0.788	0.809	0.785	0.776
scTransform_Giotto	0.437849	0.26245	0.213301	0.135471	0.237002	0.217759	0.0621825	0.18697	0.0322798	0.0421235	0.20188	0.0214879	0.082667	0.102155	0.0774666	0.0540373
scTransform_BayesSpace	0.573944	0.560076	0.493785	0.427828	0.280977	0.489471	0.673894	0.256043	0.48347	0.50551	0.290947	0.454435	0.517023	0.536071	0.447181	0.48727
scran_STUtility	0.352904	0.203134	0.126958	0.0859144	0.262351	0.245206	0.15667	0.211463	0.0405351	0.144517	0.205109	0.0668662	0.215683	0.288684	0.262147	0.175657
scran_SpaGCN	0.498379	0.362087	0.484267	0.370794	0.353672	0.405802	0.419509	0.379982	0.318916	0.387813	0.45892	0.190263	0.418694	0.405714	0.388163	0.400072
scran_Seurat	0.386751	0.336601	0.413319	0.249436	0.299872	0.353693	0.281641	0.304447	0.231999	0.238696	0.296117	0.217547	0.339332	0.351734	0.333833	0.289732
scran_RESEPT	0.408	0.349	0.374	0.313	0.752	0.783	0.587	0.751	0.775	0.577	0.619	0.567	0.781	0.787	0.752	0.782
scran_Giotto	0.343079	0.139232	0.167238	0.147283	0.20275	0.204024	0.0845947	0.171337	0.0280495	0.0722537	0.18428	0.0181741	0.0641585	0.0796615	0.0772348	0.0528245
scran_BayesSpace	0.556155	0.397367	0.310355	0.423262	0.275565	0.358303	0.394292	0.521058	0.518363	0.539725	0.315354	0.460743	0.50264	0.478183	0.439725	0.488553
RPKM_STUtility	0.205947	0.0394929	0.0686239	0.0730027	0.0220972	0.0259667	0.0444112	0.0184247	0.00797858	0.033177	0.0203358	0.0171625	0.0251639	0.0217508	0.0149364	0.0214906
RPKM_SpaGCN	0.410745	0.357098	0.265392	0.334763	0.37217	0.396916	0.351454	0.429845	0.240792	0.385323	0.388913	0.263342	0.402062	0.392956	0.26206	0.355558
RPKM_Seurat	0.310165	0.00724132	0.117791	0.118523	0.0167325	0.0150955	0.122046	0.00629136	0.0200173	0.105004	0.00911362	0.0123656	0.00744493	0.014254	0.00561274	0.0148188
RPKM_RESEPT	0.316	0.291	0.239	0.246	0.774	0.768	0.563	0.756	0.695	0.657	0.619	0.493	0.763	0.792	0.623	0.751
RPKM_Giotto	0.124373	0.00936166	0.0114817	0.015095	0.0119972	0.0143338	0.0118393	0.00997647	0.01074	0.0138985	0.0160693	0.00879797	0.00947248	0.00735406	0.00992072	0.0121632
RPKM_BayesSpace	0.40202	0.324893	0.247654	0.237936	0.240869	0.234713	0	0.229145	0.0277796	0.205862	0.248127	0.186625	0.227963	0.394508	0.0159764	0.000960518
LogCPM_STUtility	0.366307	0.235398	0.230452	0.060967	0.200261	0.233523	0.175843	0.216325	0.109163	0.206631	0.19813	0.0704179	0.169175	0.277378	0.249385	0.20907
LogCPM_SpaGCN	0.525464	0.358481	0.428817	0.366604	0.344594	0.431357	0.37427	0.325724	0.290328	0.427188	0.361124	0.228083	0.390875	0.434784	0.392174	0.386473
LogCPM_Seurat	0.360255	0.339196	0.435484	0.258009	0.302891	0.333834	0.271774	0.283499	0.260912	0.34824	0.305238	0.173116	0.32909	0.402331	0.320213	0.29938
LogCPM_RESEPT	0.591	0.473	0.513	0.371	0.778	0.799	0.721	0.777	0.736	0.669	0.693	0.623	0.81	0.817	0.792	0.774
LogCPM_Giotto	0.310255	0.130224	0.13443	0.13521	0.189558	0.176713	0.100499	0.128926	0.0569103	0.0606086	0.14265	0.0369139	0.0285968	0.0690849	0.0594356	0.0203013
LogCPM_BayesSpace	0.548271	0.565293	0.364756	0.395407	0.275826	0.492275	0.674684	0.387815	0.525091	0.538188	0.314938	0.445855	0.492965	0.492206	0.447815	0.49881
expression_STUtility	0.357194	0.316538	0.389567	0.159236	0.244679	0.251647	0.185276	0.177388	0.172403	0.178041	0.214404	0.179702	0.203032	0.234781	0.196709	0.188281
expression_stLearn	0.735453	0.428565	0.424582	0.303077	0.467975	0.448232	0.382229	0.377862	0.406577	0.44878	0.415912	0.338329	0.473255	0.431266	0.407369	0.438576
expression_SpaGCN	0.410724	0.330003	0.429615	0.310801	0.30295	0.321945	0.320182	0.315788	0.204499	0.268271	0.342508	0.26331	0.367372	0.414442	0.34905	0.360785
expression_Seurat	0.430507	0.286861	0.404697	0.214075	0.296713	0.286791	0.215297	0.269373	0.178285	0.212641	0.306713	0.166332	0.240245	0.332313	0.295784	0.269193
expression_RESEPT	0.565	0.43	0.533	0.416	0.776	0.782	0.756	0.763	0.749	0.712	0.723	0.677	0.779	0.798	0.803	0.772
expression_Giotto	0.467576	0.233493	0.243609	0.163626	0.266378	0.221355	0.123293	0.200506	0.0764406	0.0893028	0.236792	0.0581312	0.102605	0.148641	0.101333	0.0512227
expression_BayesSpace	0.661316	0.485927	0.570934	0.385459	0.335957	NA	0.643802	0.340816	0.572827	0.529875	0.290524	0.529696	0.539759	0.560602	0.301016	0.465572
DESeq2_STUtility	0.346248	0.344339	0.373593	0.200708	0.302438	0.292571	0.211666	0.255078	0.164694	0.200847	0.295886	0.174794	0.289248	0.295619	0.221728	0.29431
DESeq2_SpaGCN	0.426317	0.303942	0.476562	0.352778	0.3644	0.300984	0.324039	0.394404	0.290147	0.329709	0.385163	0.274165	0.413731	0.378475	0.340981	0.460816
DESeq2_Seurat	0.508042	0.319192	0.409912	0.220869	0.324516	0.277356	0.208795	0.260215	0.155137	0.209094	0.296874	0.132731	0.240494	0.318877	0.27712	0.265095
DESeq2_RESEPT	0.368	0.291	0.398	0.408	0.791	0.791	0.65	0.739	0.728	0.548	0.63	0.53	0.743	0.759	0.764	0.754
DESeq2_Giotto	0.433598	0.251042	0.255743	0.164815	0.241812	0.225003	0.188766	0.189812	0.0917747	0.135756	0.237185	0.0761593	0.152575	0.184799	0.128765	0.084766
DESeq2_BayesSpace	0.642497	0.565409	0.50384	0.393786	0.355137	0.503009	0.695451	0.495529	0.419579	0.648376	0.438699	0.456314	0.516851	0.578797	0.563152	0.361727
