## Supplementary Data 6 for "Define and visualize pathological architectures of human tissues from spatially resolved transcriptomics using deep learning"

### Sheet: DEGs_Cluster_1
	p_val	avg_logFC	pct.1	pct.2	p_val_adj	cluster	gene
IGHG3	2.56789e-39	1.46661	0.5	0.088	9.39872e-35	1	IGHG3
IGKC	1.80974e-23	1.12691	0.6	0.205	6.62382e-19	1	IGKC
IGLC2	8.23485e-19	0.515607	0.212	0.031	3.01404e-14	1	IGLC2
APOD	9.59168e-18	1.36912	0.887	0.706	3.51065e-13	1	APOD
VWF	7.20102e-15	0.957728	0.838	0.666	2.63564e-10	1	VWF
MYL9	1.02733e-12	0.655072	0.838	0.768	3.76014e-08	1	MYL9
RPS27	2.13013e-12	0.319258	1	0.993	7.79648e-08	1	RPS27
PRELP	2.4971e-12	0.859411	0.575	0.3	9.13964e-08	1	PRELP
CES1	3.38087e-12	0.299043	0.162	0.028	1.23743e-07	1	CES1
APOE	9.03847e-12	0.266226	1	0.999	3.30817e-07	1	APOE
COL1A1	2.1292e-11	0.518617	0.8	0.603	7.79309e-07	1	COL1A1
ISLR	2.30355e-11	0.727746	0.662	0.431	8.43123e-07	1	ISLR
COL1A2	2.52118e-11	0.518237	0.863	0.711	9.22777e-07	1	COL1A2
IGLC1	6.56558e-11	0.344623	0.15	0.027	2.40307e-06	1	IGLC1
LAMC3	1.17899e-10	0.741669	0.575	0.33	4.3152e-06	1	LAMC3
APOC1	2.70389e-10	0.336665	0.975	0.99	9.8965e-06	1	APOC1
MGP	1.40179e-09	0.466463	0.95	0.951	5.13069e-05	1	MGP
COL18A1	4.26787e-09	0.595927	0.8	0.754	0.000156208	1	COL18A1
MALAT1	1.28676e-08	0.504117	1	0.996	0.000470966	1	MALAT1
IGFBP5	5.59351e-08	0.465893	0.938	0.955	0.00204728	1	IGFBP5
UBC	7.04724e-08	0.283508	1	0.998	0.00257936	1	UBC
TAGLN	8.67778e-08	0.499491	0.8	0.744	0.00317616	1	TAGLN
ENPP2	9.22207e-08	0.425456	0.288	0.112	0.00337537	1	ENPP2
C1QA	1.26189e-07	0.505868	0.812	0.829	0.00461865	1	C1QA
BGN	1.55256e-07	0.548093	0.675	0.535	0.00568254	1	BGN
ENG	1.61313e-07	0.738054	0.662	0.594	0.00590421	1	ENG
RPS2	1.74612e-07	0.253751	1	0.994	0.00639097	1	RPS2
CTSD	2.03263e-07	0.253028	0.975	0.994	0.00743961	1	CTSD
COL3A1	4.74955e-07	0.49899	0.725	0.641	0.0173838	1	COL3A1
IGFBP4	4.8555e-07	0.638914	0.637	0.501	0.0177716	1	IGFBP4
DCN	5.29829e-07	0.864906	0.713	0.693	0.0193923	1	DCN
MXRA8	8.46676e-07	0.50118	0.775	0.811	0.0309892	1	MXRA8
ARHGDIA	1.3505e-06	0.37682	0.85	0.865	0.0494296	1	ARHGDIA

### Sheet: DEGs_Cluster_2
	p_val	avg_logFC	pct.1	pct.2	p_val_adj	cluster	gene
IGHG3	1.08286e-17	1.23448	0.619	0.094	3.96336e-13	2	IGHG3
IGHG1	1.51453e-15	0.559946	0.429	0.05	5.54332e-11	2	IGHG1
IGLC2	4.94155e-14	0.489251	0.333	0.033	1.80866e-09	2	IGLC2
WNT4	3.01497e-13	0.255422	0.238	0.018	1.10351e-08	2	WNT4
IGLC1	2.55598e-12	0.534345	0.286	0.028	9.35513e-08	2	IGLC1
ISLR	2.79225e-12	1.24139	1	0.433	1.02199e-07	2	ISLR
AL590999.1	8.25394e-12	0.263934	0.238	0.021	3.02102e-07	2	AL590999.1
IGKC	5.93506e-11	1.47178	0.714	0.211	2.17229e-06	2	IGKC
VWA1	1.40793e-10	0.977062	1	0.822	5.15317e-06	2	VWA1
DCN	2.70566e-10	1.27475	1	0.692	9.90297e-06	2	DCN
UCP3	4.12458e-10	0.255091	0.286	0.034	1.50964e-05	2	UCP3
LAMC3	1.76285e-09	0.993191	0.81	0.332	6.4522e-05	2	LAMC3
VWF	4.87333e-09	1.0266	1	0.668	0.000178369	2	VWF
GJA4	5.35288e-09	0.622663	0.619	0.173	0.000195921	2	GJA4
IGFBP4	5.98968e-09	1.02368	0.905	0.501	0.000219228	2	IGFBP4
ID3	8.71289e-09	0.911318	0.905	0.502	0.0003189	2	ID3
PRELP	9.71056e-09	1.10417	0.762	0.304	0.000355416	2	PRELP
APOD	9.76334e-09	1.77719	1	0.708	0.000357348	2	APOD
COL3A1	1.50153e-08	0.888097	1	0.641	0.000549574	2	COL3A1
C1QA	1.58678e-08	0.912021	0.952	0.828	0.000580776	2	C1QA
COL1A2	2.52214e-08	0.890089	1	0.713	0.000923127	2	COL1A2
CD74	3.30705e-08	0.610037	1	0.985	0.00121041	2	CD74
COL1A1	4.75752e-08	1.01975	0.952	0.605	0.0017413	2	COL1A1
TAGLN	1.07239e-07	0.955729	1	0.743	0.00392506	2	TAGLN
ENG	1.25325e-07	1.02581	0.905	0.594	0.00458702	2	ENG
CYBA	2.24236e-07	0.551917	1	0.859	0.00820726	2	CYBA
PODN	2.95064e-07	0.254873	0.286	0.047	0.0107996	2	PODN
CRIP2	3.50919e-07	0.647674	0.952	0.767	0.012844	2	CRIP2
COL6A2	4.60231e-07	0.574598	0.952	0.95	0.0168449	2	COL6A2
PRG4	6.88879e-07	0.263115	0.143	0.014	0.0252136	2	PRG4
MXRA8	9.00791e-07	0.757132	0.952	0.809	0.0329698	2	MXRA8
ACKR3	1.21911e-06	0.573938	0.571	0.194	0.0446208	2	ACKR3
MDFI	1.24596e-06	0.445895	0.524	0.159	0.0456035	2	MDFI
FHL2	1.31878e-06	0.387466	0.476	0.133	0.0482687	2	FHL2

### Sheet: DEGs_Cluster_3
	p_val	avg_logFC	pct.1	pct.2	p_val_adj	cluster	gene
CTSB	4.23871e-67	0.288283	0.996	0.997	1.55141e-62	3	CTSB
SERPINE1	1.02273e-48	0.468962	0.862	0.789	3.74329e-44	3	SERPINE1
DKK1	6.56259e-47	0.587941	0.587	0.393	2.40197e-42	3	DKK1
SULF1	6.02635e-38	0.414099	0.772	0.645	2.2057e-33	3	SULF1
SDC1	1.99128e-36	0.271349	0.22	0.074	7.28828e-32	3	SDC1
CD44	2.76484e-35	0.273579	0.936	0.911	1.01196e-30	3	CD44
PTX3	2.16145e-34	0.687339	0.533	0.392	7.91114e-30	3	PTX3
VMP1	1.16808e-29	0.366617	0.889	0.838	4.27527e-25	3	VMP1
CCN1	1.42205e-28	0.548545	0.48	0.328	5.20486e-24	3	CCN1
SLC20A1	1.42263e-28	0.266633	0.864	0.839	5.20695e-24	3	SLC20A1
CRYAB	1.125e-27	0.37157	0.975	0.98	4.11762e-23	3	CRYAB
CP	2.62175e-27	0.31791	0.641	0.524	9.59587e-23	3	CP
NAMPT	1.65714e-26	0.30037	0.881	0.832	6.06529e-22	3	NAMPT
HMGA2	1.87285e-26	0.260494	0.361	0.214	6.85481e-22	3	HMGA2
GFPT2	2.23059e-25	0.258579	0.529	0.401	8.16419e-21	3	GFPT2
CXCL8	5.55034e-25	0.357612	0.273	0.137	2.03148e-20	3	CXCL8
UPP1	5.74473e-24	0.285122	0.731	0.664	2.10263e-19	3	UPP1
SOD2	1.10728e-22	0.709381	0.892	0.88	4.05276e-18	3	SOD2
CITED2	1.67719e-22	0.354045	0.371	0.237	6.13869e-18	3	CITED2
C11orf96	2.53848e-22	0.483391	0.596	0.487	9.29109e-18	3	C11orf96
TPM4	3.02213e-22	0.253102	0.799	0.759	1.10613e-17	3	TPM4
PLIN2	2.36845e-21	0.438824	0.83	0.775	8.66876e-17	3	PLIN2
FLNC	4.83045e-21	0.296761	0.366	0.24	1.76799e-16	3	FLNC
TM4SF1	2.85581e-20	0.585986	0.382	0.264	1.04525e-15	3	TM4SF1
ARL4C	9.28444e-20	0.281738	0.57	0.467	3.3982e-15	3	ARL4C
CXCL3	3.62437e-19	0.309952	0.2	0.099	1.32656e-14	3	CXCL3
CTSC	4.26048e-19	0.254165	0.691	0.632	1.55938e-14	3	CTSC
PLAUR	1.42335e-18	0.268472	0.389	0.278	5.20959e-14	3	PLAUR
CHI3L1	2.065e-18	0.403444	0.966	0.963	7.55812e-14	3	CHI3L1
TCIM	2.61274e-16	0.42356	0.516	0.414	9.56288e-12	3	TCIM
CCN2	3.2945e-16	0.441798	0.614	0.523	1.20582e-11	3	CCN2
NEFL	4.17858e-16	0.260529	0.686	0.616	1.5294e-11	3	NEFL
MYC	1.13696e-15	0.391935	0.402	0.307	4.16139e-11	3	MYC
AKAP12	2.88915e-15	0.277717	0.813	0.775	1.05746e-10	3	AKAP12
EGR1	2.03197e-13	0.291387	0.723	0.641	7.43723e-09	3	EGR1
PPP1R15A	2.40252e-13	0.433442	0.473	0.388	8.79347e-09	3	PPP1R15A
MALAT1	7.96638e-13	0.333596	0.996	0.997	2.91578e-08	3	MALAT1
HSPA1A	6.7303e-11	0.327327	0.729	0.689	2.46336e-06	3	HSPA1A
JUNB	2.6689e-10	0.253587	0.674	0.625	9.76844e-06	3	JUNB
CEBPB	3.45055e-10	0.289207	0.708	0.688	1.26294e-05	3	CEBPB
DNAJB1	4.71754e-09	0.255958	0.81	0.782	0.000172667	3	DNAJB1
ADM	8.08989e-09	0.406281	0.838	0.82	0.000296098	3	ADM
NFKBIA	8.88663e-09	0.395845	0.652	0.632	0.000325259	3	NFKBIA
BHLHE40	1.38079e-08	0.316017	0.589	0.542	0.000505384	3	BHLHE40
KLF6	5.14451e-08	0.269127	0.597	0.547	0.00188294	3	KLF6
HSPA1B	1.02136e-07	0.457483	0.46	0.408	0.00373828	3	HSPA1B

### Sheet: DEGs_Cluster_4
	p_val	avg_logFC	pct.1	pct.2	p_val_adj	cluster	gene
FABP7	9.84723e-29	0.905398	0.991	0.951	3.60418e-24	4	FABP7
ABAT	4.40579e-26	0.688627	0.868	0.536	1.61256e-21	4	ABAT
SCD5	3.43131e-25	0.577291	1	0.95	1.25589e-20	4	SCD5
SDC3	2.01209e-22	0.482316	0.991	0.92	7.36445e-18	4	SDC3
GRIA1	5.92979e-22	0.654222	0.887	0.671	2.17036e-17	4	GRIA1
RAMP1	9.76305e-22	0.435064	1	0.934	3.57338e-17	4	RAMP1
OLIG1	1.12958e-20	0.533057	0.726	0.355	4.13439e-16	4	OLIG1
COL8A1	1.58095e-20	0.598818	0.981	0.821	5.78644e-16	4	COL8A1
CNP	1.93495e-20	0.458639	0.972	0.797	7.08211e-16	4	CNP
NKAIN3-IT1	3.18432e-20	0.331518	0.613	0.237	1.16549e-15	4	NKAIN3-IT1
SLC24A2	5.76728e-20	0.271893	0.481	0.149	2.11088e-15	4	SLC24A2
KCNJ16	1.07976e-19	0.584467	0.755	0.398	3.95202e-15	4	KCNJ16
NTNG1	1.17491e-19	0.289985	0.623	0.247	4.30029e-15	4	NTNG1
LUZP2	2.18122e-19	0.25385	0.358	0.093	7.98348e-15	4	LUZP2
SPARCL1	2.3186e-19	0.446481	1	0.995	8.48629e-15	4	SPARCL1
PODXL	2.47569e-19	0.438286	0.943	0.642	9.06128e-15	4	PODXL
GPR37L1	7.44264e-19	0.580332	0.802	0.471	2.72408e-14	4	GPR37L1
SLC6A1	1.85127e-18	0.469197	0.774	0.435	6.77583e-14	4	SLC6A1
FYN	1.90665e-18	0.472366	0.962	0.826	6.97852e-14	4	FYN
SLC1A3	3.13781e-18	0.40802	1	0.991	1.14847e-13	4	SLC1A3
SLC6A9	4.29025e-18	0.312454	0.519	0.194	1.57027e-13	4	SLC6A9
SLC20A2	4.53593e-18	0.493163	0.858	0.587	1.66019e-13	4	SLC20A2
LGR6	1.10574e-17	0.365555	0.557	0.215	4.04712e-13	4	LGR6
ITGB4	1.59584e-17	0.4269	1	0.921	5.84092e-13	4	ITGB4
GJA1	2.25231e-17	0.526721	0.962	0.902	8.24367e-13	4	GJA1
DIPK1C	4.66212e-17	0.298776	0.566	0.229	1.70638e-12	4	DIPK1C
PLPP3	6.79866e-17	0.402572	0.953	0.898	2.48838e-12	4	PLPP3
DGKG	7.33431e-17	0.338947	0.811	0.435	2.68443e-12	4	DGKG
QKI	9.27441e-17	0.438384	0.953	0.938	3.39453e-12	4	QKI
OMG	1.86496e-16	0.25646	0.434	0.144	6.82592e-12	4	OMG
HIST2H2BE	2.1329e-16	0.265779	0.509	0.197	7.80664e-12	4	HIST2H2BE
IFI6	2.50754e-16	0.514358	0.972	0.93	9.17785e-12	4	IFI6
METRN	2.60152e-16	0.358722	1	0.976	9.52183e-12	4	METRN
OLFM2	2.71831e-16	0.388004	0.811	0.468	9.94928e-12	4	OLFM2
LINC01727	2.74567e-16	0.333415	0.623	0.289	1.00494e-11	4	LINC01727
ATP13A4	3.83914e-16	0.484067	0.887	0.622	1.40517e-11	4	ATP13A4
PTPRZ1	4.52255e-16	0.353567	0.991	0.979	1.6553e-11	4	PTPRZ1
PPP1R1B	4.81768e-16	0.342845	0.575	0.257	1.76332e-11	4	PPP1R1B
ETV1	9.04336e-16	0.408065	0.896	0.669	3.30996e-11	4	ETV1
IL17D	1.49481e-15	0.276231	0.557	0.23	5.47115e-11	4	IL17D
ITGAV	1.49597e-15	0.395762	0.981	0.946	5.4754e-11	4	ITGAV
PHYHIPL	1.69277e-15	0.313477	0.613	0.269	6.19572e-11	4	PHYHIPL
RPH3A	1.72022e-15	0.432691	0.877	0.6	6.29617e-11	4	RPH3A
RTN1	1.72355e-15	0.424475	0.934	0.727	6.30837e-11	4	RTN1
HEPACAM	2.74972e-15	0.435498	0.934	0.845	1.00643e-10	4	HEPACAM
LRRC8A	2.78418e-15	0.520177	0.887	0.704	1.01904e-10	4	LRRC8A
PAQR8	2.91819e-15	0.470464	0.906	0.689	1.06809e-10	4	PAQR8
CSRP1	4.05534e-15	0.342053	1	0.928	1.48429e-10	4	CSRP1
HOPX	4.42612e-15	0.334531	1	0.984	1.62e-10	4	HOPX
SLC15A2	5.15623e-15	0.367166	0.642	0.329	1.88723e-10	4	SLC15A2
SLC1A2	5.91616e-15	0.383867	1	0.961	2.16537e-10	4	SLC1A2
ROBO2	1.01795e-14	0.394236	0.764	0.465	3.7258e-10	4	ROBO2
TMOD1	2.991e-14	0.555448	0.83	0.655	1.09474e-09	4	TMOD1
FGFR3	3.39485e-14	0.34978	0.67	0.352	1.24255e-09	4	FGFR3
GPM6B	3.83985e-14	0.28854	1	0.99	1.40542e-09	4	GPM6B
CHST7	4.2581e-14	0.442089	0.764	0.5	1.55851e-09	4	CHST7
RFTN1	4.41894e-14	0.321432	0.755	0.45	1.61738e-09	4	RFTN1
HEPH	5.43233e-14	0.336074	0.906	0.628	1.98829e-09	4	HEPH
NPAS3	6.54048e-14	0.366625	0.689	0.387	2.39388e-09	4	NPAS3
GATM	6.6301e-14	0.408998	0.972	0.821	2.42668e-09	4	GATM
GABARAPL2	8.82458e-14	0.330989	0.972	0.85	3.22988e-09	4	GABARAPL2
CSPG5	9.25374e-14	0.476071	0.802	0.544	3.38696e-09	4	CSPG5
GPR37	9.25738e-14	0.359601	0.811	0.538	3.38829e-09	4	GPR37
GPM6A	1.01553e-13	0.349381	1	0.947	3.71694e-09	4	GPM6A
AMER2	1.54387e-13	0.390845	0.745	0.445	5.65072e-09	4	AMER2
ENHO	1.81411e-13	0.339984	0.632	0.326	6.63983e-09	4	ENHO
ALDH1L1	2.91855e-13	0.408581	0.943	0.836	1.06822e-08	4	ALDH1L1
TSPAN3	3.08695e-13	0.333009	0.953	0.884	1.12985e-08	4	TSPAN3
BAALC	3.18648e-13	0.304345	0.991	0.957	1.16628e-08	4	BAALC
PSAT1	3.7744e-13	0.345414	0.623	0.326	1.38147e-08	4	PSAT1
RASSF4	4.39905e-13	0.363648	0.906	0.752	1.6101e-08	4	RASSF4
GABBR1	5.39331e-13	0.408526	0.906	0.712	1.97401e-08	4	GABBR1
SLC38A3	7.30265e-13	0.272526	0.472	0.2	2.67284e-08	4	SLC38A3
PHLPP1	7.66511e-13	0.334809	0.726	0.422	2.80551e-08	4	PHLPP1
LIFR	8.11624e-13	0.460584	0.896	0.808	2.97062e-08	4	LIFR
SEMA6D	1.14804e-12	0.377058	0.783	0.542	4.20193e-08	4	SEMA6D
MLC1	1.24058e-12	0.375644	1	0.943	4.54065e-08	4	MLC1
METTL7A	1.31584e-12	0.412046	0.991	0.894	4.8161e-08	4	METTL7A
LRP1	1.85742e-12	0.322191	1	0.943	6.79835e-08	4	LRP1
B3GAT1	2.2557e-12	0.354067	0.849	0.559	8.25609e-08	4	B3GAT1
PON2	2.28918e-12	0.328135	0.972	0.893	8.37862e-08	4	PON2
GLDC	2.50305e-12	0.323575	0.679	0.379	9.16141e-08	4	GLDC
LDLRAD3	2.85175e-12	0.288892	0.802	0.489	1.04377e-07	4	LDLRAD3
FXYD1	2.90063e-12	0.317776	0.792	0.45	1.06166e-07	4	FXYD1
BCHE	3.09798e-12	0.275212	0.623	0.323	1.13389e-07	4	BCHE
CTNNB1	4.13627e-12	0.336588	0.991	0.912	1.51392e-07	4	CTNNB1
TSPAN7	4.46576e-12	0.369972	0.84	0.597	1.63451e-07	4	TSPAN7
MEGF9	4.82027e-12	0.400584	0.736	0.479	1.76427e-07	4	MEGF9
AQP4	6.28058e-12	0.423387	0.887	0.728	2.29875e-07	4	AQP4
CNTN2	6.61195e-12	0.352289	0.745	0.447	2.42004e-07	4	CNTN2
EDNRB	1.07456e-11	0.377238	0.915	0.657	3.933e-07	4	EDNRB
ITM2C	1.10463e-11	0.315917	0.962	0.864	4.04306e-07	4	ITM2C
SEPTIN4	1.1576e-11	0.375659	0.764	0.513	4.23694e-07	4	SEPTIN4
ALDOC	1.17761e-11	0.470976	0.84	0.709	4.31018e-07	4	ALDOC
CLCN2	1.25861e-11	0.280925	0.585	0.302	4.60663e-07	4	CLCN2
KAT2B	1.32458e-11	0.331451	0.83	0.539	4.8481e-07	4	KAT2B
CPE	1.3816e-11	0.298052	1	0.971	5.0568e-07	4	CPE
PLTP	1.49489e-11	0.31755	0.991	0.928	5.47145e-07	4	PLTP
AIF1L	1.62722e-11	0.36208	0.83	0.589	5.95579e-07	4	AIF1L
TIMP4	2.07848e-11	0.391709	0.972	0.825	7.60745e-07	4	TIMP4
CKB	2.61279e-11	0.316513	1	0.991	9.56306e-07	4	CKB
APPL2	3.06525e-11	0.261116	0.708	0.425	1.12191e-06	4	APPL2
TSC22D4	4.51293e-11	0.345584	0.981	0.903	1.65178e-06	4	TSC22D4
SOX9	6.11875e-11	0.335308	0.953	0.82	2.23952e-06	4	SOX9
FXYD6	6.23407e-11	0.305275	0.877	0.719	2.28173e-06	4	FXYD6
HLA-B	6.2626e-11	0.270395	1	0.996	2.29217e-06	4	HLA-B
HEPN1	7.19937e-11	0.268835	0.5	0.237	2.63504e-06	4	HEPN1
GABRA2	1.04186e-10	0.314054	0.613	0.343	3.81332e-06	4	GABRA2
LGI4	1.05595e-10	0.271415	0.632	0.335	3.8649e-06	4	LGI4
MAGED1	1.17182e-10	0.313653	0.953	0.848	4.28897e-06	4	MAGED1
ARHGEF26	1.19305e-10	0.312484	0.764	0.503	4.36667e-06	4	ARHGEF26
TLCD1	1.27084e-10	0.262217	0.717	0.407	4.6514e-06	4	TLCD1
SERPINE2	1.29278e-10	0.369281	0.906	0.814	4.73172e-06	4	SERPINE2
NACC2	1.56688e-10	0.276909	0.849	0.568	5.73495e-06	4	NACC2
GYG1	1.64484e-10	0.363716	0.698	0.45	6.02027e-06	4	GYG1
PREX1	2.13318e-10	0.279635	0.887	0.706	7.80764e-06	4	PREX1
SFXN5	2.78439e-10	0.288974	0.887	0.685	1.01911e-05	4	SFXN5
SCRN1	2.83528e-10	0.283413	0.896	0.685	1.03774e-05	4	SCRN1
GPR137B	3.15574e-10	0.336796	0.906	0.786	1.15503e-05	4	GPR137B
GFAP	3.52379e-10	0.25532	1	0.999	1.28974e-05	4	GFAP
AHCYL1	3.65888e-10	0.349138	0.887	0.772	1.33919e-05	4	AHCYL1
PLXNB1	4.33421e-10	0.33114	0.698	0.46	1.58636e-05	4	PLXNB1
DAG1	5.91314e-10	0.289547	0.943	0.819	2.16427e-05	4	DAG1
CDH2	6.22222e-10	0.317385	0.953	0.806	2.27739e-05	4	CDH2
NLGN3	6.67604e-10	0.290259	0.821	0.596	2.4435e-05	4	NLGN3
RGCC	9.2026e-10	0.286231	0.84	0.6	3.36824e-05	4	RGCC
RYR3	9.40055e-10	0.295755	0.698	0.441	3.44069e-05	4	RYR3
P2RY1	1.38229e-09	0.30561	0.783	0.548	5.05931e-05	4	P2RY1
GTF2I	1.52893e-09	0.273631	0.981	0.891	5.59603e-05	4	GTF2I
GPRC5B	1.56076e-09	0.311578	1	0.925	5.71253e-05	4	GPRC5B
KCTD12	1.6277e-09	0.298197	0.877	0.707	5.95754e-05	4	KCTD12
PLEKHB1	1.63362e-09	0.31165	0.934	0.833	5.97919e-05	4	PLEKHB1
PAPLN	1.65036e-09	0.280023	0.67	0.414	6.04047e-05	4	PAPLN
TRIL	1.72086e-09	0.298088	0.689	0.432	6.29852e-05	4	TRIL
GRINA	1.73987e-09	0.301269	0.991	0.952	6.36809e-05	4	GRINA
SOX2-OT	1.76501e-09	0.38366	0.849	0.718	6.46012e-05	4	SOX2-OT
TNIK	1.79745e-09	0.262931	0.689	0.406	6.57886e-05	4	TNIK
ID4	2.1072e-09	0.270775	0.981	0.881	7.71257e-05	4	ID4
ABHD6	2.86399e-09	0.263913	0.557	0.31	0.000104825	4	ABHD6
SRPX	3.09953e-09	0.366881	0.887	0.706	0.000113446	4	SRPX
SELENOP	3.32858e-09	0.290537	0.962	0.806	0.000121829	4	SELENOP
TMEM47	3.52091e-09	0.286953	0.745	0.483	0.000128869	4	TMEM47
DMD	3.75942e-09	0.268593	0.67	0.421	0.000137599	4	DMD
FAM107A	5.09672e-09	0.272631	1	0.949	0.000186545	4	FAM107A
MCC	6.02401e-09	0.253462	0.745	0.477	0.000220485	4	MCC
ATP1A2	7.22604e-09	0.332247	0.972	0.869	0.00026448	4	ATP1A2
PHGDH	9.78658e-09	0.250635	0.67	0.416	0.000358199	4	PHGDH
NAT8L	9.9686e-09	0.317356	0.877	0.747	0.000364861	4	NAT8L
TP53BP2	1.07514e-08	0.266575	0.717	0.49	0.000393511	4	TP53BP2
GOLM1	1.21917e-08	0.286542	0.811	0.636	0.000446228	4	GOLM1
CDC42EP4	1.2472e-08	0.262116	0.972	0.907	0.000456486	4	CDC42EP4
DKK3	1.27694e-08	0.260338	0.991	0.909	0.000467373	4	DKK3
PTGDS	1.42303e-08	0.405772	0.877	0.819	0.000520843	4	PTGDS
KCNJ10	1.57709e-08	0.316582	0.792	0.622	0.000577229	4	KCNJ10
VAT1L	1.58991e-08	0.266877	0.868	0.653	0.000581925	4	VAT1L
C1orf61	1.61181e-08	0.251029	1	0.981	0.000589937	4	C1orf61
IL17RD	1.91244e-08	0.27521	0.604	0.36	0.000699973	4	IL17RD
NSMF	1.94006e-08	0.253007	0.708	0.471	0.00071008	4	NSMF
LRIG1	2.23635e-08	0.254384	0.981	0.812	0.000818525	4	LRIG1
CERS1	2.35365e-08	0.278568	0.755	0.521	0.00086146	4	CERS1
HEY1	2.5895e-08	0.285068	0.811	0.612	0.000947783	4	HEY1
MPC1	3.54832e-08	0.278973	0.83	0.636	0.00129872	4	MPC1
CPEB2	3.66875e-08	0.254698	0.594	0.361	0.0013428	4	CPEB2
MAGEF1	3.81162e-08	0.272653	0.708	0.532	0.00139509	4	MAGEF1
FEZ1	4.22749e-08	0.25114	0.868	0.624	0.0015473	4	FEZ1
GNG7	5.07718e-08	0.270776	0.745	0.54	0.0018583	4	GNG7
CTSF	5.62896e-08	0.262778	0.981	0.878	0.00206026	4	CTSF
SLC27A1	5.97793e-08	0.276049	0.887	0.742	0.00218798	4	SLC27A1
WSCD1	6.53031e-08	0.282048	0.83	0.602	0.00239016	4	WSCD1
SOX2	9.19729e-08	0.260146	0.934	0.86	0.0033663	4	SOX2
SCG3	1.11493e-07	0.295681	0.925	0.819	0.00408074	4	SCG3
DDR1	1.2832e-07	0.263011	1	0.945	0.00469665	4	DDR1
POU3F3	1.5789e-07	0.261103	0.887	0.684	0.00577894	4	POU3F3
LFNG	1.65446e-07	0.27117	0.736	0.529	0.00605549	4	LFNG
CDIP1	2.12749e-07	0.250757	0.764	0.573	0.00778684	4	CDIP1
SEC14L1	2.43582e-07	0.256586	0.906	0.8	0.00891534	4	SEC14L1
MARCKSL1	3.4915e-07	0.267119	0.858	0.665	0.0127792	4	MARCKSL1
LYPD1	5.02661e-07	0.289224	0.66	0.474	0.0183979	4	LYPD1
ITPK1	5.88257e-07	0.251694	0.83	0.631	0.0215308	4	ITPK1

### Sheet: DEGs_Cluster_5
	p_val	avg_logFC	pct.1	pct.2	p_val_adj	cluster	gene
CST3	4.56893e-90	0.522859	1	0.999	1.67227e-85	5	CST3
SCG3	2.77204e-81	0.504567	0.965	0.786	1.01459e-76	5	SCG3
MLC1	8.56743e-77	0.439129	0.997	0.932	3.13577e-72	5	MLC1
HTRA1	1.55179e-56	0.289522	0.993	0.97	5.67971e-52	5	HTRA1
ADGRB1	1.034e-50	0.363757	0.63	0.333	3.78454e-46	5	ADGRB1
PTN	1.01292e-47	0.328688	0.999	0.982	3.70739e-43	5	PTN
SDC3	3.70023e-47	0.316186	0.989	0.905	1.35432e-42	5	SDC3
GPR37L1	2.67739e-45	0.586857	0.668	0.433	9.79952e-41	5	GPR37L1
CPE	1.69548e-43	0.351856	1	0.964	6.20562e-39	5	CPE
LGR6	4.60592e-42	0.316561	0.404	0.179	1.68581e-37	5	LGR6
OLIG1	2.16048e-41	0.366386	0.562	0.316	7.90757e-37	5	OLIG1
C1orf61	2.46642e-41	0.345229	1	0.976	9.02733e-37	5	C1orf61
NLGN3	3.04146e-40	0.286156	0.808	0.55	1.11321e-35	5	NLGN3
AGT	1.3072e-39	0.262915	0.815	0.586	4.78448e-35	5	AGT
S100B	1.89386e-38	0.251575	0.997	0.987	6.9317e-34	5	S100B
HOPX	5.36917e-38	0.250874	0.994	0.982	1.96517e-33	5	HOPX
SCD5	1.75969e-37	0.329585	0.989	0.941	6.44065e-33	5	SCD5
BCAN	1.74088e-36	0.326175	0.558	0.311	6.37178e-32	5	BCAN
PON2	2.41965e-36	0.268687	0.968	0.876	8.85618e-32	5	PON2
ENHO	4.87111e-35	0.316553	0.513	0.289	1.78288e-30	5	ENHO
GRIA1	6.30294e-35	0.3156	0.834	0.637	2.30694e-30	5	GRIA1
SLC1A2	5.66758e-34	0.275989	0.994	0.954	2.07439e-29	5	SLC1A2
CSPG5	1.22649e-32	0.325305	0.717	0.509	4.48908e-28	5	CSPG5
TRIL	4.05826e-31	0.309144	0.615	0.394	1.48536e-26	5	TRIL
KCNJ16	4.63635e-30	0.300362	0.586	0.363	1.69695e-25	5	KCNJ16
METTL7A	5.20328e-29	0.303856	0.985	0.874	1.90445e-24	5	METTL7A
PAQR8	8.70173e-29	0.29922	0.861	0.652	3.18492e-24	5	PAQR8
GATM	4.17658e-28	0.253021	0.939	0.796	1.52867e-23	5	GATM
AIF1L	6.34144e-28	0.325804	0.743	0.558	2.32103e-23	5	AIF1L
DDR1	6.89783e-27	0.261782	0.992	0.935	2.52467e-22	5	DDR1
SLC6A1	8.93667e-27	0.341668	0.598	0.406	3.27091e-22	5	SLC6A1
ANK2	1.00321e-25	0.260149	0.943	0.786	3.67186e-21	5	ANK2
FXYD1	2.8921e-25	0.446567	0.575	0.431	1.05854e-20	5	FXYD1
GABBR1	7.72058e-25	0.352661	0.844	0.686	2.82581e-20	5	GABBR1
LRRC8A	1.62059e-24	0.322308	0.83	0.679	5.93152e-20	5	LRRC8A
TSPAN7	1.91271e-24	0.319013	0.736	0.57	7.00072e-20	5	TSPAN7
METTL7B	3.03455e-24	0.352239	0.968	0.876	1.11068e-19	5	METTL7B
HIP1R	1.48978e-23	0.250949	0.637	0.456	5.45275e-19	5	HIP1R
SEC14L1	4.54489e-23	0.301664	0.907	0.777	1.66347e-18	5	SEC14L1
FGFR3	1.89647e-22	0.263218	0.501	0.326	6.94127e-18	5	FGFR3
FABP7	7.21002e-22	0.27543	0.978	0.945	2.63894e-17	5	FABP7
ATP1A2	6.64909e-21	0.310882	0.962	0.849	2.43364e-16	5	ATP1A2
ALDOC	7.29958e-21	0.317691	0.847	0.678	2.67172e-16	5	ALDOC
NDRG2	9.34493e-15	0.283215	0.955	0.855	3.42034e-10	5	NDRG2

### Sheet: DEGs_Cluster_6
	p_val	avg_logFC	pct.1	pct.2	p_val_adj	cluster	gene
EEF1A1	4.72484e-74	0.269153	1	0.999	1.72934e-69	6	EEF1A1
ENO1	4.25248e-58	0.318118	1	0.989	1.55645e-53	6	ENO1
GAPDH	1.1319e-55	0.328781	1	0.999	4.14285e-51	6	GAPDH
RPS4X	2.33022e-53	0.264759	1	0.99	8.52885e-49	6	RPS4X
RPS7	5.17346e-52	0.302977	0.998	0.958	1.89354e-47	6	RPS7
MT3	1.0053e-50	0.360651	1	1	3.67949e-46	6	MT3
SREBF1	2.51769e-48	0.371885	0.959	0.911	9.21501e-44	6	SREBF1
VEGFA	5.2447e-48	0.479175	0.986	0.914	1.91961e-43	6	VEGFA
MT1X	1.12837e-41	0.349475	1	0.99	4.12995e-37	6	MT1X
PANTR1	1.80836e-41	0.361955	0.712	0.463	6.61879e-37	6	PANTR1
FAM107A	2.67963e-40	0.326205	0.995	0.942	9.8077e-36	6	FAM107A
SLC2A1	3.37606e-40	0.331284	0.963	0.822	1.23567e-35	6	SLC2A1
MIR210HG	3.96468e-40	0.267443	0.584	0.313	1.45111e-35	6	MIR210HG
NRN1	7.40405e-38	0.365132	0.785	0.562	2.70996e-33	6	NRN1
CKB	5.20106e-35	0.293122	1	0.99	1.90364e-30	6	CKB
FAM162A	7.19682e-33	0.279728	0.868	0.682	2.63411e-28	6	FAM162A
BNIP3	1.2247e-28	0.269852	0.897	0.726	4.48253e-24	6	BNIP3
ENO2	3.61065e-28	0.29166	0.953	0.828	1.32153e-23	6	ENO2
ITPRID2	2.31239e-27	0.254707	0.89	0.779	8.46359e-23	6	ITPRID2
SLN	1.42921e-23	0.30017	0.851	0.655	5.23103e-19	6	SLN
AC092958.1	4.66455e-22	0.256171	0.75	0.592	1.70727e-17	6	AC092958.1
HBA1	3.91928e-18	0.651658	0.399	0.242	1.43449e-13	6	HBA1
HBB	1.58996e-16	0.701005	0.538	0.389	5.8194e-12	6	HBB
HBA2	1.8439e-12	0.89613	0.526	0.416	6.74884e-08	6	HBA2
AC103591.3	3.2032e-11	0.258727	0.31	0.187	1.1724e-06	6	AC103591.3

### Sheet: DEGs_Cluster_7
	p_val	avg_logFC	pct.1	pct.2	p_val_adj	cluster	gene
TAC1	9.93415e-180	2.06215	0.678	0.052	3.636e-175	7	TAC1
VGF	3.98689e-167	1.72442	0.805	0.092	1.45924e-162	7	VGF
NNAT	3.76911e-146	1.28135	0.664	0.067	1.37953e-141	7	NNAT
PNOC	5.46361e-145	1.24176	0.503	0.033	1.99974e-140	7	PNOC
TRH	1.13243e-139	1.07294	0.658	0.068	4.14482e-135	7	TRH
STMN2	1.61753e-126	1.21011	0.611	0.066	5.92031e-122	7	STMN2
CCK	1.50432e-114	0.997546	0.51	0.047	5.50595e-110	7	CCK
SLC17A7	4.59365e-101	0.939394	0.53	0.06	1.68132e-96	7	SLC17A7
CALY	1.0304e-100	0.830837	0.45	0.041	3.77135e-96	7	CALY
NRGN	8.04212e-92	1.1245	0.732	0.159	2.9435e-87	7	NRGN
GAD2	1.23018e-89	0.787749	0.356	0.027	4.50257e-85	7	GAD2
ATP1A3	6.54996e-86	0.784584	0.43	0.045	2.39735e-81	7	ATP1A3
GRIN1	3.9251e-83	0.531608	0.322	0.024	1.43663e-78	7	GRIN1
GABRA1	6.37104e-80	0.563279	0.289	0.019	2.33186e-75	7	GABRA1
CELF4	9.81606e-79	0.536528	0.315	0.024	3.59278e-74	7	CELF4
OSTN	1.81151e-71	0.445983	0.248	0.015	6.6303e-67	7	OSTN
SLC6A17	2.54861e-70	0.514658	0.322	0.03	9.32815e-66	7	SLC6A17
MT-ND2	1.91943e-67	0.946416	1	0.997	7.02531e-63	7	MT-ND2
TUBB4A	8.15575e-65	0.53532	0.369	0.044	2.98509e-60	7	TUBB4A
MGST1	3.33461e-64	0.892474	0.544	0.11	1.2205e-59	7	MGST1
OLFM1	2.09781e-62	0.943071	0.591	0.138	7.67821e-58	7	OLFM1
VSNL1	2.46408e-62	0.875465	0.497	0.092	9.01878e-58	7	VSNL1
EEF1A2	8.89674e-62	0.476086	0.282	0.026	3.25629e-57	7	EEF1A2
SYT7	3.64029e-61	0.501398	0.289	0.027	1.33238e-56	7	SYT7
LINC00632	1.31886e-60	0.432453	0.221	0.015	4.82716e-56	7	LINC00632
ITM2C	2.36626e-60	1.0407	0.993	0.861	8.66075e-56	7	ITM2C
CHI3L2	4.84058e-60	1.34452	0.832	0.378	1.7717e-55	7	CHI3L2
PDYN	3.27768e-59	0.395083	0.228	0.016	1.19966e-54	7	PDYN
SERPINA3	1.32038e-58	1.26006	1	0.988	4.83274e-54	7	SERPINA3
CHGA	4.82662e-58	0.389458	0.275	0.026	1.76659e-53	7	CHGA
SNCB	1.38718e-57	0.569583	0.383	0.055	5.0772e-53	7	SNCB
BASP1	1.43135e-55	1.02966	0.631	0.185	5.2389e-51	7	BASP1
MEPE	2.29299e-55	0.393923	0.154	0.007	8.39257e-51	7	MEPE
MT-ND1	9.59833e-55	0.768612	1	1	3.51308e-50	7	MT-ND1
INA	1.3171e-54	0.401598	0.242	0.021	4.82074e-50	7	INA
KIF1A	3.00835e-54	0.720506	0.483	0.101	1.10109e-49	7	KIF1A
MT-ATP6	3.18876e-53	0.738524	1	1	1.16712e-48	7	MT-ATP6
MT-CO1	4.51888e-53	0.763761	1	1	1.65396e-48	7	MT-CO1
MTRNR2L12	5.1711e-53	0.905002	0.987	0.92	1.89267e-48	7	MTRNR2L12
PAK3	1.91084e-52	0.435012	0.208	0.016	6.99386e-48	7	PAK3
PTPRN	1.52423e-51	0.86247	0.544	0.137	5.57883e-47	7	PTPRN
MT-CO3	4.4253e-50	0.688452	1	1	1.61971e-45	7	MT-CO3
NSG2	9.61036e-48	0.562741	0.289	0.036	3.51749e-43	7	NSG2
CREG2	6.11086e-47	0.468108	0.275	0.034	2.23664e-42	7	CREG2
ARHGDIG	6.41354e-47	0.415975	0.282	0.036	2.34742e-42	7	ARHGDIG
STMN4	4.11188e-46	0.491781	0.315	0.046	1.50499e-41	7	STMN4
RBFOX1	7.48143e-46	0.303375	0.174	0.012	2.73828e-41	7	RBFOX1
CRHBP	1.17013e-44	0.422284	0.161	0.011	4.2828e-40	7	CRHBP
PPP2R2C	3.52288e-44	0.273882	0.174	0.013	1.28941e-39	7	PPP2R2C
GABRG2	8.43982e-44	0.303286	0.195	0.017	3.08906e-39	7	GABRG2
MT-ND3	9.88088e-44	0.579782	1	1	3.6165e-39	7	MT-ND3
C3	9.41321e-43	0.85698	0.953	0.811	3.44533e-38	7	C3
MT-ND5	1.53926e-42	0.834457	0.973	0.934	5.63384e-38	7	MT-ND5
CPLX2	6.12995e-42	0.269454	0.174	0.014	2.24362e-37	7	CPLX2
MT-CYB	2.10939e-40	0.654576	1	0.998	7.72059e-36	7	MT-CYB
MT-ND4	2.12598e-40	0.5335	1	0.999	7.78132e-36	7	MT-ND4
TMEM130	1.45052e-39	0.384129	0.221	0.026	5.30905e-35	7	TMEM130
SNAP25	1.06517e-38	1.10407	0.604	0.242	3.89862e-34	7	SNAP25
ATP1B1	3.28355e-38	1.0975	0.732	0.423	1.20181e-33	7	ATP1B1
NTRK2	2.82925e-36	0.911521	0.866	0.613	1.03553e-31	7	NTRK2
APLNR	8.99256e-36	0.879882	0.617	0.261	3.29137e-31	7	APLNR
MT-CO2	1.60727e-35	0.480354	1	1	5.88278e-31	7	MT-CO2
RAB3C	5.94969e-35	0.30752	0.174	0.017	2.17764e-30	7	RAB3C
AQP1	2.94603e-34	1.05704	0.758	0.433	1.07827e-29	7	AQP1
SYT1	5.50443e-34	0.983497	0.725	0.44	2.01468e-29	7	SYT1
MAP1B	9.72363e-33	0.537396	1	0.987	3.55895e-28	7	MAP1B
SST	1.79288e-31	0.426085	0.161	0.017	6.56212e-27	7	SST
GALNT17	5.32118e-31	0.352224	0.248	0.042	1.9476e-26	7	GALNT17
MT-ATP8	1.09469e-30	0.825733	0.752	0.488	4.00667e-26	7	MT-ATP8
MT-ND4L	1.22083e-30	0.747384	0.886	0.731	4.46835e-26	7	MT-ND4L
TMSB4X	1.50499e-30	0.346775	1	0.996	5.50842e-26	7	TMSB4X
PTGDS	3.23186e-30	0.721339	0.98	0.814	1.18289e-25	7	PTGDS
AQP4	8.01903e-30	0.840862	0.872	0.726	2.93505e-25	7	AQP4
TTC9B	3.34698e-29	0.29863	0.188	0.025	1.22503e-24	7	TTC9B
VSTM2L	3.40699e-29	0.338488	0.201	0.029	1.24699e-24	7	VSTM2L
OPCML	1.21891e-28	0.279873	0.174	0.022	4.46134e-24	7	OPCML
SYN1	1.22649e-27	0.56702	0.403	0.126	4.48909e-23	7	SYN1
CADM3	1.76652e-27	0.507799	0.362	0.101	6.46563e-23	7	CADM3
MALAT1	4.68308e-27	0.584369	1	0.996	1.71405e-22	7	MALAT1
CNTN1	2.66131e-26	0.446183	0.262	0.055	9.74065e-22	7	CNTN1
LGI2	6.66906e-26	0.426288	0.215	0.038	2.44094e-21	7	LGI2
TAGLN3	9.02104e-26	0.406009	0.295	0.07	3.30179e-21	7	TAGLN3
ELAVL3	1.0245e-25	0.435672	0.242	0.048	3.74976e-21	7	ELAVL3
MAOB	1.46357e-25	0.706272	0.564	0.276	5.35682e-21	7	MAOB
CORT	4.05168e-25	0.505581	0.235	0.047	1.48295e-20	7	CORT
GABRA5	4.51266e-24	0.316131	0.195	0.033	1.65168e-19	7	GABRA5
THY1	8.58987e-24	0.666661	0.812	0.565	3.14398e-19	7	THY1
GALNT8	9.50986e-24	0.276859	0.188	0.031	3.4807e-19	7	GALNT8
SOD2	1.01145e-23	0.38157	0.96	0.882	3.70201e-19	7	SOD2
FAM107A	1.66382e-23	0.479449	0.987	0.949	6.08975e-19	7	FAM107A
DPYSL2	3.64106e-22	0.431266	0.966	0.935	1.33266e-17	7	DPYSL2
CAMK2N1	3.99088e-22	0.496168	0.886	0.845	1.4607e-17	7	CAMK2N1
SYNGR3	4.63041e-21	0.396836	0.248	0.061	1.69478e-16	7	SYNGR3
CRMP1	7.43612e-21	0.482309	0.362	0.127	2.72169e-16	7	CRMP1
SCRG1	8.30682e-21	0.681375	0.691	0.494	3.04038e-16	7	SCRG1
NPTXR	1.25317e-20	0.727744	0.691	0.52	4.58673e-16	7	NPTXR
SCN3B	2.37357e-20	0.265275	0.181	0.034	8.68752e-16	7	SCN3B
SPINT2	2.64183e-20	0.516283	0.336	0.112	9.66935e-16	7	SPINT2
SYP	3.75263e-20	0.759742	0.477	0.233	1.3735e-15	7	SYP
SYN2	1.13704e-19	0.284279	0.195	0.04	4.16167e-15	7	SYN2
NRXN2	1.3563e-19	0.423382	0.295	0.089	4.9642e-15	7	NRXN2
KCNK1	2.09129e-19	0.277044	0.174	0.033	7.65433e-15	7	KCNK1
ENC1	3.8673e-19	0.761357	0.591	0.363	1.41547e-14	7	ENC1
RTN3	5.70112e-19	0.490755	0.893	0.857	2.08667e-14	7	RTN3
CLDN5	7.84472e-19	0.477955	0.705	0.438	2.87125e-14	7	CLDN5
FBXL16	1.00837e-18	0.399631	0.235	0.06	3.69075e-14	7	FBXL16
NECAB1	2.26999e-18	0.300895	0.168	0.032	8.30838e-14	7	NECAB1
DTNA	4.84459e-18	0.602571	0.792	0.71	1.77317e-13	7	DTNA
TSPAN7	5.7514e-18	0.547701	0.799	0.596	2.10507e-13	7	TSPAN7
REEP1	6.17906e-18	0.251245	0.148	0.026	2.2616e-13	7	REEP1
AUXG01000058.1	1.2619e-17	0.328137	0.208	0.05	4.61868e-13	7	AUXG01000058.1
NEFM	3.90041e-17	0.363256	0.228	0.061	1.42759e-12	7	NEFM
GDA	5.2911e-17	0.327496	0.188	0.042	1.93659e-12	7	GDA
SCG2	5.91641e-17	0.570036	0.859	0.843	2.16546e-12	7	SCG2
PEG3	9.28198e-17	0.469835	0.349	0.14	3.3973e-12	7	PEG3
KCNN3	1.09642e-16	0.345553	0.289	0.096	4.01302e-12	7	KCNN3
RAB3A	1.45485e-16	0.365206	0.282	0.093	5.32488e-12	7	RAB3A
NEFH	3.94124e-16	0.315218	0.195	0.048	1.44253e-11	7	NEFH
TCEAL2	4.03074e-16	0.390008	0.282	0.095	1.47529e-11	7	TCEAL2
YWHAB	1.28714e-15	0.521642	0.805	0.801	4.71106e-11	7	YWHAB
GSN	1.7862e-15	0.411401	0.953	0.94	6.53767e-11	7	GSN
TPD52L1	2.79664e-15	0.396116	0.228	0.067	1.0236e-10	7	TPD52L1
C1QB	3.84874e-15	0.372732	0.94	0.892	1.40868e-10	7	C1QB
YWHAH	4.07517e-15	0.532233	0.752	0.699	1.49155e-10	7	YWHAH
SEZ6	5.6945e-15	0.255597	0.174	0.042	2.08425e-10	7	SEZ6
STXBP1	5.95964e-15	0.536415	0.423	0.219	2.18129e-10	7	STXBP1
FTL	1.20215e-14	0.302715	1	0.999	4.39997e-10	7	FTL
CCNI	2.33377e-14	0.418347	0.826	0.833	8.54184e-10	7	CCNI
ISG15	4.21533e-14	0.449219	0.745	0.638	1.54285e-09	7	ISG15
S100A6	4.74985e-14	0.309332	0.987	0.98	1.73849e-09	7	S100A6
MAP2	7.12155e-14	0.583754	0.597	0.456	2.60656e-09	7	MAP2
C1QTNF4	9.69284e-14	0.250526	0.221	0.068	3.54767e-09	7	C1QTNF4
IFI27	1.3465e-13	0.447026	0.893	0.841	4.92831e-09	7	IFI27
AHCYL1	1.57976e-13	0.430855	0.812	0.774	5.78206e-09	7	AHCYL1
TUBB2A	1.95025e-13	0.405144	0.872	0.874	7.13812e-09	7	TUBB2A
CAMK2A	2.33671e-13	0.314868	0.215	0.066	8.5526e-09	7	CAMK2A
ATP5MD	2.37656e-13	0.359113	0.826	0.848	8.69844e-09	7	ATP5MD
SNCG	2.54193e-13	0.312452	0.221	0.07	9.30373e-09	7	SNCG
MBP	4.63261e-13	0.382152	0.309	0.129	1.69558e-08	7	MBP
CALM1	4.86576e-13	0.329897	0.993	0.964	1.78092e-08	7	CALM1
PMP2	5.28048e-13	0.403744	0.953	0.951	1.93271e-08	7	PMP2
KIF5C	6.76365e-13	0.477027	0.396	0.207	2.47556e-08	7	KIF5C
ITM2A	8.91001e-13	0.514437	0.336	0.147	3.26115e-08	7	ITM2A
CACNA1A	1.34579e-12	0.316407	0.201	0.061	4.92571e-08	7	CACNA1A
CHI3L1	2.73975e-12	0.306069	0.987	0.964	1.00277e-07	7	CHI3L1
GABRB2	5.01677e-12	0.376241	0.215	0.071	1.83619e-07	7	GABRB2
C1QA	6.53752e-12	0.321029	0.899	0.826	2.3928e-07	7	C1QA
CPLX1	7.72476e-12	0.457265	0.295	0.13	2.82734e-07	7	CPLX1
MTURN	9.73565e-12	0.49103	0.47	0.309	3.56335e-07	7	MTURN
LY6H	2.32783e-11	0.452092	0.336	0.162	8.52008e-07	7	LY6H
NSG1	5.13947e-11	0.298795	0.228	0.084	1.8811e-06	7	NSG1
AC107398.3	6.29649e-11	0.259642	0.174	0.053	2.30458e-06	7	AC107398.3
DNER	7.10753e-11	0.512875	0.544	0.393	2.60143e-06	7	DNER
SLC39A12	7.34447e-11	0.297229	0.174	0.053	2.68815e-06	7	SLC39A12
CSRP1	7.56481e-11	0.318133	0.953	0.929	2.7688e-06	7	CSRP1
SYT5	7.99073e-11	0.300954	0.235	0.09	2.92469e-06	7	SYT5
GNG4	9.89873e-11	0.251093	0.181	0.058	3.62303e-06	7	GNG4
TAGLN	1.42524e-10	0.279021	0.839	0.741	5.21651e-06	7	TAGLN
PRKCZ	2.84933e-10	0.250118	0.188	0.063	1.04288e-05	7	PRKCZ
FABP3	2.96865e-10	0.269827	0.201	0.071	1.08656e-05	7	FABP3
MTRNR2L8	3.34558e-10	0.323418	0.617	0.49	1.22452e-05	7	MTRNR2L8
GABBR2	3.67243e-10	0.527546	0.423	0.277	1.34415e-05	7	GABBR2
GPR37L1	4.41948e-10	0.37146	0.651	0.474	1.61758e-05	7	GPR37L1
SEC62	4.67947e-10	0.350231	0.785	0.778	1.71273e-05	7	SEC62
NAP1L2	5.53105e-10	0.2729	0.168	0.054	2.02442e-05	7	NAP1L2
YWHAZ	6.72444e-10	0.310049	0.879	0.917	2.46121e-05	7	YWHAZ
HSP90AA1	7.73791e-10	0.270185	0.993	0.981	2.83215e-05	7	HSP90AA1
SYT11	8.95515e-10	0.415239	0.772	0.801	3.27768e-05	7	SYT11
MAPK4	9.3196e-10	0.383095	0.329	0.171	3.41107e-05	7	MAPK4
GPX3	1.46141e-09	0.382018	0.799	0.749	5.3489e-05	7	GPX3
NGEF	1.69965e-09	0.277944	0.154	0.048	6.22089e-05	7	NGEF
AL627171.2	3.7953e-09	0.440561	0.463	0.328	0.000138912	7	AL627171.2
KIF5A	4.08812e-09	0.394817	0.383	0.238	0.000149629	7	KIF5A
C1QC	4.98589e-09	0.410801	0.792	0.765	0.000182488	7	C1QC
PABPC1	6.49582e-09	0.309647	0.94	0.951	0.000237753	7	PABPC1
CNIH2	1.0221e-08	0.306236	0.268	0.13	0.0003741	7	CNIH2
FRRS1L	1.03357e-08	0.307612	0.215	0.089	0.000378298	7	FRRS1L
PRKAR1B	1.33544e-08	0.483741	0.47	0.368	0.000488785	7	PRKAR1B
YWHAG	1.40955e-08	0.454868	0.678	0.726	0.000515908	7	YWHAG
MX1	2.30995e-08	0.394508	0.537	0.43	0.000845466	7	MX1
RUNDC3A	5.13268e-08	0.313463	0.268	0.137	0.00187861	7	RUNDC3A
SNCA	6.52414e-08	0.346795	0.329	0.187	0.0023879	7	SNCA
NSF	6.94713e-08	0.331857	0.47	0.36	0.00254272	7	NSF
FXYD6	8.77791e-08	0.305009	0.738	0.723	0.0032128	7	FXYD6
SEC11C	9.20091e-08	0.419168	0.624	0.57	0.00336763	7	SEC11C
PEA15	1.05851e-07	0.293944	0.933	0.93	0.00387425	7	PEA15
NTM	1.25885e-07	0.377219	0.295	0.163	0.00460751	7	NTM
MAP1A	1.66196e-07	0.457656	0.523	0.459	0.00608294	7	MAP1A
GNAO1	1.9145e-07	0.44761	0.389	0.275	0.00700726	7	GNAO1
ELMO1	2.09689e-07	0.292784	0.221	0.103	0.00767483	7	ELMO1
CALM3	2.28558e-07	0.329084	0.812	0.835	0.00836546	7	CALM3
GAD1	2.31161e-07	0.515479	0.282	0.158	0.00846072	7	GAD1
NPTX2	2.94899e-07	0.333699	0.819	0.844	0.0107936	7	NPTX2
BAG3	3.02831e-07	0.458038	0.49	0.409	0.0110839	7	BAG3
ARPP19	4.43608e-07	0.295435	0.738	0.778	0.0162365	7	ARPP19
SNX10	4.87087e-07	0.370658	0.497	0.415	0.0178279	7	SNX10
OLFM2	5.05215e-07	0.437379	0.537	0.475	0.0184914	7	OLFM2
ATP2B2	6.28701e-07	0.300995	0.255	0.135	0.0230111	7	ATP2B2
SLC2A13	7.16214e-07	0.287821	0.228	0.114	0.0262141	7	SLC2A13
STMN1	1.00262e-06	0.317925	0.651	0.649	0.0366971	7	STMN1
CA2	1.05091e-06	0.387772	0.591	0.578	0.0384644	7	CA2
TMEM176A	1.12824e-06	0.319241	0.295	0.175	0.0412948	7	TMEM176A
DCLK1	1.33012e-06	0.434498	0.45	0.371	0.0486837	7	DCLK1
UCHL1	1.33143e-06	0.309171	0.826	0.842	0.0487317	7	UCHL1
